# Single-colony sequencing reveals phylosymbiosis, co-phylogeny, and horizontal gene transfer between the cyanobacterium *Microcystis* and its microbiome

**DOI:** 10.1101/2020.11.17.386995

**Authors:** Olga M. Pérez-Carrascal, Nicolas Tromas, Yves Terrat, Elisa Moreno, Alessandra Giani, Laisa Corrêa Braga Marques, Nathalie Fortin, B. Jesse Shapiro

**Author notes:** O.M.P.C. and N.T. contributed equally to this work. Address correspondence to B. Jesse Shapiro, Olga M. Pérez-Carrascal or Nicolas Tromas, ^1^Département de Sciences Biologiques, Université de Montréal, Campus MIL, 1375 avenue Thérèse-Lavoie-Roux, Montréal, QC, Canada H2V 0B3., or.

## Abstract

Cyanobacteria from the genus *Microcystis* can form large mucilaginous colonies with attached heterotrophic bacteria – their microbiome. However, the nature of the relationship between *Microcystis* and its microbiome remains unclear. Is it a long-term, evolutionarily stable association? Which partners benefit? Here we report the genomic diversity of 109 individual *Microcystis* colonies – including cyanobacteria and associated bacterial genomes – isolated *in situ* and without culture from Lake Champlain, Canada and Pampulha Reservoir, Brazil. We found 14 distinct *Microcystis* genotypes from Canada, of which only two have been previously reported, and four genotypes specific to Brazil. *Microcystis* genetic diversity was much greater between than within colonies, consistent with colony growth by clonal expansion rather than aggregation of *Microcystis* cells. We also identified 72 bacterial species in the microbiome. Each *Microcystis* genotype had a distinct microbiome composition, and more closely-related genotypes had more similar microbiomes. This pattern of phylosymbiosis could be explained by co-phylogeny in two out of the nine most prevalent associated bacterial genera, *Roseomonas* and *Rhodobacter*, suggesting long-term evolutionary associations. *Roseomonas* and *Rhodobacter* genomes encode functions which could complement the metabolic repertoire of *Microcystis*, such as cobalamin and carotenoid biosynthesis, and nitrogen fixation. In contrast, other colony-associated bacteria showed weaker signals of co-phylogeny, but stronger evidence of horizontal gene transfer with *Microcystis*. These observations suggest that acquired genes are more likely to be retained in both partners (*Microcystis* and members of its microbiome) when they are loosely associated, whereas one gene copy is sufficient when the association is physically tight and evolutionarily long-lasting.
