## Supplementary material for "Single-colony sequencing reveals phylosymbiosis, co-phylogeny, and horizontal gene transfer between the cyanobacterium *Microcystis* and its microbiome": Table S1

### Sheet: Genome_characteristics
Table S1. Microcystis genome characteristics
Genome ID	Size (bp)	#Contigs	N50	%GC	%Completeness	%Contamination	Coverage	Genotype	Isolation date
M109S1_QC_C_20170926	4566686	471	12457	43.0988	97.8417	2.8777	636.368	G10	2017-09-26
M010S1_QC_C_20170808	4622939	522	11489	42.7987	98.5612	2.8777	783.963	G07	2017-08-08
M110S1_QC_C_20170926	4548738	488	11756	42.6696	97.1223	2.8777	808.608	G07	2017-09-26
M112S1_QC_C_20170926	4809659	546	11704	42.9127	97.8417	2.8777	69.4232	G10	2017-09-26
M113S1_QC_C_20170926	4425814	437	12905	42.7853	98.5612	2.8777	581.606	G09	2017-09-26
M011S1_QC_C_20170808	4526952	407	15722	42.8829	99.2806	2.8777	271.622	G06	2017-08-08
M015S1_QC_C_20170808	4807806	552	10888	42.9522	97.8417	2.8777	226.095	G07	2017-08-08
M017S1_QC_C_20170808	4624261	529	10919	42.7432	97.8417	2.8777	559.373	G07	2017-08-08
M018S1_QC_C_20170808	4634449	534	10931	42.849	97.8417	5.03597	785.768	G07	2017-08-08
M020S1_QC_C_20170808	4683557	539	11213	42.9022	98.5612	2.8777	734.965	G07	2017-08-08
M022S1_QC_C_20170808	4512236	504	11442	42.645	97.1223	2.8777	331.561	G07	2017-08-08
M002S1_QC_C_20170808	4539033	414	15648	43.1147	100	2.8777	178.945	G06	2017-08-08
M034S1_QC_C_20170811	4628336	413	16056	43.1944	99.2806	5.03597	305.272	G06	2017-08-11
M035S1_QC_C_20170811	4584031	408	16211	43.18	99.2806	2.8777	578.95	G06	2017-08-11
M038S1_QC_C_20170811	4596778	511	11703	42.7662	97.1223	2.8777	761.085	G07	2017-08-11
M039S1_QC_C_20170811	4528746	387	16332	42.8869	99.2806	2.8777	678.945	G06	2017-08-11
M003S1_QC_C_20170808	4579877	501	11737	42.6693	97.1223	2.8777	442.364	G07	2017-08-08
M042S1_QC_C_20170817	4662916	280	25471	42.6787	98.5612	3.59712	384.905	G05	2017-08-17
M043S1_QC_C_20170817	4673225	267	26451	42.7419	99.2806	3.59712	455.458	G05	2017-08-17
M045S1_QC_C_20170817	4677996	278	24856	42.7755	99.2806	3.59712	468.633	G05	2017-08-17
M046S1_QC_C_20170817	4778061	280	25293	42.5864	99.2806	3.59712	453.213	G05	2017-08-17
M048S1_QC_C_20170817	4543707	402	16086	43.0719	99.2806	2.8777	819.882	G06	2017-08-17
M049S1_QC_C_20170817	4627720	525	11279	42.7503	97.1223	2.8777	953.005	G07	2017-08-17
M051S1_QC_C_20170821	4513526	395	16141	43.2072	99.2806	2.8777	223.647	G06	2017-08-21
M055S1_QC_C_20170821	4556706	506	11696	42.6475	98.5612	2.8777	748.737	G07	2017-08-21
M058S1_QC_C_20170821	4603330	526	11463	42.7069	97.8417	5.03597	684.819	G07	2017-08-21
M005S1_QC_C_20170808	4574614	511	11493	42.6926	97.8417	2.8777	641.241	G07	2017-08-08
M065S1_QC_C_20170821	4805915	295	24294	42.4001	98.5612	3.59712	326.735	G05	2017-08-21
M074S1_QC_C_20170821	4930428	404	18279	42.7554	98.5612	3.59712	369.312	G01	2017-08-21
M076S1_QC_C_20170821	4573468	508	11493	42.7003	98.5612	2.8777	700.68	G07	2017-08-21
M078S1_QC_C_20170821	4850951	398	17748	42.9231	99.2806	2.8777	633.488	G01	2017-08-21
M079S1_QC_C_20170828	4705533	362	19143	43.0045	98.5612	2.8777	344.096	G01	2017-08-28
M007S1_QC_C_20170808	4769371	364	19454	42.9547	99.2806	2.8777	662.706	G01	2017-08-08
M083S1_QC_C_20170828	4569295	253	26107	43.0446	99.2806	3.59712	404.395	G05	2017-08-28
M085S1_QC_C_20170828	4749572	295	24218	42.5485	99.2806	3.59712	508.606	G05	2017-08-28
M086S1_QC_C_20170828	4585267	514	11493	42.7382	97.1223	2.8777	821.696	G07	2017-08-28
M088S1_QC_C_20170828	4558533	505	11770	42.7016	98.5612	2.8777	432.855	G07	2017-08-28
M090S1_QC_C_20170828	4705297	515	12282	42.8264	96.4029	2.8777	49.6675	G02	2017-08-28
M095S1_QC_C_20170828	4506948	501	11517	42.7022	98.5612	2.8777	892.81	G07	2017-08-28
M009S1_QC_C_20170808	4585635	410	15346	43.1339	99.2806	2.8777	186.981	G06	2017-08-08
M100S2_QC_C_20180904	4743834	289	24652	42.8424	99.2806	3.59712	516.749	G05	2018-09-04
M112S2_QC_C_20180904	4384539	375	16395	43.3604	99.2806	2.8777	217.517	G06	2018-09-04
M113S2_QC_C_20180904	4531412	389	16175	42.9126	99.2806	2.8777	597.223	G06	2018-09-04
M114S2_QC_C_20180904	4810960	370	19241	43.059	99.2806	2.8777	621.493	G01	2018-09-04
M116S2_QC_C_20180904	4735029	282	25783	42.8517	99.2806	3.59712	425.797	G05	2018-09-04
M122S2_QC_C_20180904	4704844	276	26388	42.54	99.2806	3.59712	542.671	G05	2018-09-04
M125S2_QC_C_20180920	4570919	396	16693	43.0178	99.2806	2.8777	381.856	G06	2018-09-20
M135S2_QC_C_20180920	4590509	408	16073	42.5335	99.2806	3.59712	732.332	G06	2018-09-20
M136S2_QC_C_20180920	4528932	393	16134	43.0234	99.2806	2.8777	516.527	G06	2018-09-20
M137S2_QC_C_20180920	4512480	474	12497	42.9427	97.1223	2.8777	359.425	G08	2018-09-20
M144S2_QC_C_20180920	4353331	192	35930	42.9879	98.5612	3.59712	499.384	G13	2018-09-20
M145S2_QC_C_20180920	4594401	157	46102	42.4827	93.5252	2.8777	444.803	G03	2018-09-20
M151S2_QC_C_20180920	4540924	466	12880	42.8761	97.8417	2.8777	242.624	G08	2018-09-20
M152S2_QC_C_20180920	4485096	382	16152	43.1831	99.2806	2.8777	262.174	G06	2018-09-20
M155S2_QC_C_20180920	4419503	378	16100	42.9533	99.2806	2.8777	366.905	G06	2018-09-20
M158S2_QC_C_20181003	4731522	531	11749	42.4536	97.1223	3.59712	101.013	G08	2018-10-03
M015S2_QC_C_20180808	4550963	145	46102	42.7576	93.5252	2.8777	570.974	G03	2018-08-08
M162S2_QC_C_20181003	4529869	383	16394	43.2393	99.2806	2.8777	364.524	G06	2018-10-03
M165S2_QC_C_20181003	4465955	457	12750	42.9093	97.1223	2.8777	246.317	G08	2018-10-03
M166S2_QC_C_20181003	4561710	401	16075	43.024	99.2806	3.59712	507.015	G06	2018-10-03
M169S2_QC_C_20181003	4655797	263	28769	43.2372	99.2806	4.31655	450.383	G04	2018-10-03
M172S2_QC_C_20181003	4653014	378	17786	43.057	98.5612	2.8777	194.35	G01	2018-10-03
M176S2_QC_C_20181003	4453612	437	14311	42.7808	98.5612	2.8777	27.5402	G06	2018-10-03
M179S2_QC_C_20181003	4970139	393	17971	42.6923	97.8417	3.59712	59.6371	G11	2018-10-03
M025S2_QC_C_20180808	4580428	151	45705	42.631	93.5252	2.8777	304.212	G03	2018-08-08
M034S2_QC_C_20180808	4359208	195	35848	42.9515	98.5612	3.59712	471.58	G13	2018-08-08
M037S2_QC_C_20180820	4222036	457	11820	43.1663	97.8417	2.8777	194.757	G08	2018-08-20
M038S2_QC_C_20180820	4878289	548	11605	42.8448	98.5612	2.8777	347.637	G10	2018-08-20
M040S2_QC_C_20180820	4578104	506	11695	42.7519	97.8417	2.8777	449.786	G07	2018-08-20
M043S2_QC_C_20180820	4595359	516	11252	42.8289	97.8417	2.8777	594.443	G07	2018-08-20
M045S2_QC_C_20180820	4890706	395	18273	43.0669	99.2806	2.8777	432.82	G01	2018-08-20
M046S2_QC_C_20180820	4912543	535	12004	42.7381	97.1223	2.8777	461.557	G10	2018-08-20
M049S2_QC_C_20180820	4657893	293	22874	42.8326	98.5612	4.31655	533.759	G12	2018-08-20
M054S2_QC_C_20180820	4706373	279	26318	42.7175	98.5612	3.59712	656.931	G05	2018-08-20
M061S2_QC_C_20180820	4614262	161	49978	43.4133	98.5612	3.59712	415.541	G14	2018-08-20
M064S2_QC_C_20180820	4720467	277	26541	42.7432	99.2806	3.59712	487.699	G05	2018-08-20
M065S2_QC_C_20180820	4590219	508	11755	42.8023	97.8417	2.8777	483.452	G07	2018-08-20
M069S2_QC_C_20180820	4748065	281	26557	42.9666	99.2806	3.59712	500.742	G05	2018-08-20
M080S2_QC_C_20180820	4537832	473	12880	42.6282	97.8417	2.8777	400.564	G08	2018-08-20
M087S2_QC_C_20180904	4561942	483	12519	43.0474	97.8417	2.8777	427.736	G08	2018-09-04
M091S2_QC_C_20180904	4704747	274	25767	42.8555	99.2806	3.59712	683.936	G05	2018-09-04
M099S2_QC_C_20180904	4534896	505	11493	42.6682	97.8417	2.8777	531.4	G07	2018-09-04
M18BS1_MG_B_20180821	5326101	368	23030	42.5228	99.2806	7.19424	150.374	G15	2018-08-21
M19BS1_MG_B_20180821	4774355	265	27460	42.6999	99.2806	4.31655	95.0307	G17	2018-08-21
M20BS1_MG_B_20180821	4785442	250	30901	42.6339	99.2806	4.31655	271.097	G17	2018-08-21
M25BS1_MG_B_20180913	5293260	370	22531	42.5712	99.2806	7.19424	193.081	G15	2018-09-13
M26BS1_MG_B_20180913	5374924	360	24415	42.577	98.5612	7.19424	173.474	G15	2018-09-13
M27BS1_MG_B_20180913	5313986	356	23405	42.4997	99.2806	7.91367	164.635	G15	2018-09-13
M29BS1_MG_B_20180913	5285179	363	23646	42.4978	99.2806	7.19424	210.601	G15	2018-09-13
M31BS1_MG_B_20180913	4849909	424	16777	42.7914	98.5612	2.8777	181.624	G16	2018-09-13
M34BS1_MG_B_20181030	5313427	363	22687	42.5713	100	7.19424	219.778	G15	2018-10-30
M38BS1_MG_B_20181030	5475269	362	24469	42.5224	99.2806	7.91367	171.279	G15	2018-10-30
M39BS1_MG_B_20181030	5261142	362	23725	42.622	98.5612	7.19424	215.593	G15	2018-10-30
M40BS1_MG_B_20181030	5307646	374	22910	42.593	99.2806	7.19424	196.057	G15	2018-10-30
M41BS1_MG_B_20181030	5293257	367	22823	42.4995	99.2806	7.19424	204.823	G15	2018-10-30
M42BS1_MG_B_20181030	5379317	372	23926	42.4564	99.2806	7.91367	162.214	G15	2018-10-30
M43BS1_MG_B_20181030	5353253	367	23056	42.5364	99.2806	7.19424	230.37	G15	2018-10-30
M44BS1_MG_B_20181030	5276330	353	24189	42.6051	99.2806	7.19424	190.54	G15	2018-10-30
M04BS1_MG_B_20180427	3234408	637	5394	42.7438	82.7338	0.719424	9.92339	G18	2018-04-27
M51BS1_MG_B_20181030	5287563	357	23178	42.5204	99.2806	7.19424	213.067	G15	2018-10-30
M53BS1_MG_B_20181030	5316680	367	23178	42.5253	99.2806	7.19424	185.072	G15	2018-10-30
M54BS1_MG_B_20181120	5262926	366	24009	42.3716	99.2806	7.19424	60.6717	G15	2018-11-20
M55BS1_MG_B_20181120	5287318	358	24402	42.5879	98.5612	7.91367	160.161	G15	2018-11-20
M57BS1_MG_B_20181120	5266927	355	23302	42.4242	99.2806	7.19424	148.784	G15	2018-11-20
M59BS1_MG_B_20181120	5259998	363	23178	42.5982	99.2806	7.19424	193.739	G15	2018-11-20
M60BS1_MG_B_20181120	5335425	366	24081	42.5617	99.2806	7.19424	199.22	G15	2018-11-20
M61BS1_MG_B_20181120	5272723	365	22972	42.5594	99.2806	7.19424	162.267	G15	2018-11-20
M62BS1_MG_B_20181120	5236937	355	23247	42.6597	99.2806	7.19424	99.4495	G15	2018-11-20
M63BS1_MG_B_20181120	5286977	369	23178	42.687	100	7.19424	164.757	G15	2018-11-20
