## Supplementary material for "Single-colony sequencing reveals phylosymbiosis, co-phylogeny, and horizontal gene transfer between the cyanobacterium *Microcystis* and its microbiome": Table S3

### Sheet: metadata
Table S3. Metagenome metadata
#SampleID	Months	Years	Site	Sampling frequency	Season	bloom2	Total_Phosphorus_ug_l	Total_Nitrogen_ug_l	Temperature_Water_Celsius	Dissolved_P_ug_l	Dissolved_N_ug_l	Cumulative_precipitation_t1_t7_mm	Profondeur_Secchi_cm	Mean_temperature_t0_t7	Microcystin_ug_l	Description	Sample ID	Genome_Sequence_ID	Date	Geographical location	Number of Reads	Type of Sequencing
02.08.2006.1b	August	2006	Pelagic	Low	Summer	yes	80.0925	960.016	26.9	45.506	636.552	35.4	NA	24.2	0.477	02.08.2006.1b	S1_20060802	02-08-06-st2	38931	Missisquoi Bay, Lake Champlain, Quebec, Canada (45°02'44.86''N, 73°07'57.60''W)	10085788	Illumina HiSeq 2500 PE125
02.08.2006.2b	August	2006	Littoral	Low	Summer	yes	121.225	1425.85	27.8	28.6993	556.977	35.4	NA	24.2	1.88	02.08.2006.2b	S2_20060802	02-08-06-st1	38931	Missisquoi Bay, Lake Champlain, Quebec, Canada (45°02'44.86''N, 73°07'57.60''W)	8842477	Illumina HiSeq 2500 PE125
15.08.2006.2a	August	2006	Littoral	Low	Summer	yes	163.507	1455.85	22.2	32.1491	518.029	4.3	NA	17.9	4.28	15.08.2006.2a	S1_20060815	15-08-06-st2	38944	Missisquoi Bay, Lake Champlain, Quebec, Canada (45°02'44.86''N, 73°07'57.60''W)	7982027	Illumina HiSeq 2500 PE125
12.09.2006.1a	September	2006	Pelagic	Low	Summer	yes	54.1148	632.999	18.9	17.3592	313.034	6.7	NA	14.9	2.74	12.09.2006.1a	S2_20060912	12-09-06-st1	38972	Missisquoi Bay, Lake Champlain, Quebec, Canada (45°02'44.86''N, 73°07'57.60''W)	23334580	Illumina HiSeq 2500 PE125
26.09.2006.1b	September	2006	Pelagic	Low	Fall	no	NA	NA	NA	NA	NA	18.7	NA	14.1	0	26.09.2006.1b	S1_20060926	26-09-06-st2	38986	Missisquoi Bay, Lake Champlain, Quebec, Canada (45°02'44.86''N, 73°07'57.60''W)	8212418	Illumina HiSeq 2500 PE125
22.05.08.1	May	2008	Littoral	Low	Spring	no	128.82	527	NA	NA	NA	27.2	NA	11.4	NA	22.05.08.1	S1_20080522	22-05-08-st1	39590	Missisquoi Bay, Lake Champlain, Quebec, Canada (45°02'44.86''N, 73°07'57.60''W)	9228870	Illumina HiSeq 2500 PE125
01.06.08.1	June	2008	Littoral	Low	Spring	no	NA	NA	NA	NA	NA	50.1	NA	14.3	NA	01.06.08.1	S1_20080601	01-06-08-litt	39600	Missisquoi Bay, Lake Champlain, Quebec, Canada (45°02'44.86''N, 73°07'57.60''W)	10198663	Illumina HiSeq 2500 PE125
04.08.2008.4b	August	2008	Pelagic	Low	Summer	yes	110.507	1670	NA	47.295	654	30.8	NA	21.1	NA	04.08.2008.4b	S1_20080804	04-08-08-st1	39664	Missisquoi Bay, Lake Champlain, Quebec, Canada (45°02'44.86''N, 73°07'57.60''W)	10092889	Illumina HiSeq 2500 PE125
04.08.2008.2b	August	2008	Littoral	Low	Summer	yes	190.69	1130	NA	146.77	500	30.8	NA	21.1	6390	04.08.2008.2b	S2_20080804	04-08-08-st2	39664	Missisquoi Bay, Lake Champlain, Quebec, Canada (45°02'44.86''N, 73°07'57.60''W)	11859378	Illumina HiSeq 2500 PE125
18.08.2008.4d	August	2008	Pelagic	Low	Summer	yes	268.72	720	NA	22.66	690	5.6	NA	21.5	NA	18.08.2008.4d	S2_20080818	18-08-08-st2	39678	Missisquoi Bay, Lake Champlain, Quebec, Canada (45°02'44.86''N, 73°07'57.60''W)	8770831	Illumina HiSeq 2500 PE125
27.10.08.2	October	2008	Pelagic	Low	Fall	no	46.115	NA	NA	27.033	NA	0.2	NA	6.8	NA	27.10.08.2	S1_20081119	19-11-08-st1	39771	Missisquoi Bay, Lake Champlain, Quebec, Canada (45°02'44.86''N, 73°07'57.60''W)	10200466	Illumina HiSeq 2500 PE125
20.05.2009.1	May	2009	Littoral	Low	Spring	no	63.091	953	15	43.944	821	27.3	170.25	12.6	NA	20.05.2009.1	S1_20090520	20-05-09-st1	39953	Missisquoi Bay, Lake Champlain, Quebec, Canada (45°02'44.86''N, 73°07'57.60''W)	8706109	Illumina HiSeq 2500 PE125
08.07.2009.2	July	2009	Pelagic	Low	Summer	yes	58.26	NA	NA	29.85	NA	7.2	NA	18.8	NA	08.07.2009.2	S2_20090708	08-07-09-st2	40002	Missisquoi Bay, Lake Champlain, Quebec, Canada (45°02'44.86''N, 73°07'57.60''W)	9513311	Illumina HiSeq 2500 PE125
25.07.2009.b	July	2009	Littoral	Low	Summer	yes	64.006	719	NA	29.563	488	10.8	NA	20.5	NA	25.07.2009.b	S1_20090725	25-07-09-st1	40019	Missisquoi Bay, Lake Champlain, Quebec, Canada (45°02'44.86''N, 73°07'57.60''W)	30258996	Illumina HiSeq 2500 PE125
25.07.2009.p2	July	2009	Pelagic	Low	Summer	yes	NA	NA	NA	9.377	781	10.8	175.25	20.5	124	25.07.2009.p2	S2_20090725	25-07-09-st2	40019	Missisquoi Bay, Lake Champlain, Quebec, Canada (45°02'44.86''N, 73°07'57.60''W)	11494860	Illumina HiSeq 2500 PE125
23.09.2009.2	September	2009	Pelagic	Low	Fall	no	44.94	NA	17.45	23.59	NA	23.3	134.25	15.3	0.0214	23.09.2009.2	S2_20090923	23-09-09-st2	40079	Missisquoi Bay, Lake Champlain, Quebec, Canada (45°02'44.86''N, 73°07'57.60''W)	8614714	Illumina HiSeq 2500 PE125
05.05.10.2	May	2010	Pelagic	Low	Spring	no	NA	742	13.4	NA	596	15.4	110.75	12.5	NA	05.05.10.2	S2_20100505	05-05-10-st2	40303	Missisquoi Bay, Lake Champlain, Quebec, Canada (45°02'44.86''N, 73°07'57.60''W)	8067955	Illumina HiSeq 2500 PE125
26.07.10.1	July	2010	Littoral	Low	Summer	yes	111.861	1180	24.2	28.972	489	13.7	117.75	20.4	2300	26.07.10.1	S1_20100726	26-07-10-st1	40385	Missisquoi Bay, Lake Champlain, Quebec, Canada (45°02'44.86''N, 73°07'57.60''W)	12475563	Illumina HiSeq 2500 PE125
22.08.10.1	August	2010	Littoral	Low	Summer	yes	NA	748	NA	NA	401	12.5	NA	19.4	0.378	22.08.10.1	S1_20100822	22-08-10-st1	40412	Missisquoi Bay, Lake Champlain, Quebec, Canada (45°02'44.86''N, 73°07'57.60''W)	10854990	Illumina HiSeq 2500 PE125
19.10.10.2	October	2010	Pelagic	Low	Fall	no	NA	1054	8.5	NA	938	58.3	72.75	6.4	0.01	19.10.10.2	S2_20101019	19-10-10-st2	40470	Missisquoi Bay, Lake Champlain, Quebec, Canada (45°02'44.86''N, 73°07'57.60''W)	32852277	Illumina HiSeq 2500 PE125
15.05.11.1	May	2011	Littoral	Low	Spring	no	64.338	655	9	36.815	575	27.5	NA	13.2	0	15.05.11.1	S1_20110515	15-05-11-st1	40678	Missisquoi Bay, Lake Champlain, Quebec, Canada (45°02'44.86''N, 73°07'57.60''W)	9714913	Illumina HiSeq 2500 PE125
09.08.11.1	August	2011	Littoral	Low	Summer	yes	337.647	8612	27.1	22.798	458	0.8	66.5	20.6	8.35	09.08.11.1	S1_20110809	09-08-11-st1	40764	Missisquoi Bay, Lake Champlain, Quebec, Canada (45°02'44.86''N, 73°07'57.60''W)	11193003	Illumina HiSeq 2500 PE125
23.08.11.2	August	2011	Pelagic	Low	Summer	yes	159.915	923	NA	45.155	335	81.7	93.25	19.2	3.63	23.08.11.2	S2_20110823	23-08-11-st2	40778	Missisquoi Bay, Lake Champlain, Quebec, Canada (45°02'44.86''N, 73°07'57.60''W)	10849240	Illumina HiSeq 2500 PE125
12.09.11.2	September	2011	Pelagic	Low	Summer	no	59.618	1070	NA	26.568	716	41.8	80.25	16.4	3.25	12.09.11.2	S2_20110912	12-09-11-st2	40798	Missisquoi Bay, Lake Champlain, Quebec, Canada (45°02'44.86''N, 73°07'57.60''W)	9645853	Illumina HiSeq 2500 PE125
12.10.11.2	October	2011	Pelagic	Low	Fall	no	183.097	1211	14.2	42.586	606	0	90.25	11.7	3.46	12.10.11.2	S2_20111012	12-10-11-st2	40828	Missisquoi Bay, Lake Champlain, Quebec, Canada (45°02'44.86''N, 73°07'57.60''W)	8945444	Illumina HiSeq 2500 PE125
24.04.12.1	April	2012	Littoral	Low	Spring	no	34.068	567	NA	0.79	518	36.2	89	8.1	0	24.04.12.1	S1_20120424	24-04-12-st1	41023	Missisquoi Bay, Lake Champlain, Quebec, Canada (45°02'44.86''N, 73°07'57.60''W)	7108322	Illumina HiSeq 2500 PE125
20.07.2012.1	July	2012	Littoral	Low	Summer	no	139.226	1041	25.9	62.419	376	25.5	74	20.8	8.94	20.07.2012.1	S1_20120720	20-07-12-st1	41110	Missisquoi Bay, Lake Champlain, Quebec, Canada (45°02'44.86''N, 73°07'57.60''W)	9884716	Illumina HiSeq 2500 PE125
14.08.2012.1	August	2012	Littoral	Low	Summer	yes	100.024	994	25.8	13.976	304	50.3	62.75	22.7	4.44	14.08.2012.1	S1_20120814	14-08-12-st1	41135	Missisquoi Bay, Lake Champlain, Quebec, Canada (45°02'44.86''N, 73°07'57.60''W)	8319193	Illumina HiSeq 2500 PE125
17.09.2012.1	September	2012	Littoral	Low	Summer	no	65.737	545	18.5	36.861	344	1.7	94	17.325	57.9	17.09.2012.1	S1_20120917	17-09-12-st1	41169	Missisquoi Bay, Lake Champlain, Quebec, Canada (45°02'44.86''N, 73°07'57.60''W)	10548931	Illumina HiSeq 2500 PE125
17.09.2012.2	September	2012	Pelagic	Low	Summer	no	74.969	635	18	37.416	363	1.7	65.25	17.3	81.9	17.09.2012.2	S2_20120917	17-09-12-st2	41169	Missisquoi Bay, Lake Champlain, Quebec, Canada (45°02'44.86''N, 73°07'57.60''W)	10290391	Illumina HiSeq 2500 PE125
17.10.2012.2	October	2012	Pelagic	Low	Fall	no	83.618	1129	9.4	35.563	1081	25	120.25	9.3	0.0197	17.10.2012.2	S2_20121017	17-10-12-st2	41199	Missisquoi Bay, Lake Champlain, Quebec, Canada (45°02'44.86''N, 73°07'57.60''W)	8464943	Illumina HiSeq 2500 PE125
05.06.13.1	June	2013	Littoral	Low	Spring	no	48.897	1996	24.1	30.864	1942	24.2	85.25	18.7	0.01	05.06.13.1	S1_20130605	05-06-13-st1	41430	Missisquoi Bay, Lake Champlain, Quebec, Canada (45°02'44.86''N, 73°07'57.60''W)	11391925	Illumina HiSeq 2500 PE125
27.08.13.1	August	2013	Littoral	Low	Summer	yes	148.474	1693	23.2	20.866	509	12.9	90.25	19.1	1.37	27.08.13.1	S1_20130827	27-08-13-st1	41513	Missisquoi Bay, Lake Champlain, Quebec, Canada (45°02'44.86''N, 73°07'57.60''W)	7680148	Illumina HiSeq 2500 PE125
17.09.13.2	September	2013	Pelagic	Low	Summer	yes	153.644	1409	17	65.148	530	84.8	137.75	14.5	7.24	17.09.13.2	S2_20130917	17-09-13-st2	41534	Missisquoi Bay, Lake Champlain, Quebec, Canada (45°02'44.86''N, 73°07'57.60''W)	32688955	Illumina HiSeq 2500 PE125
23.10.13.1	October	2013	Littoral	Low	Fall	yes	92.716	769	11	38.356	454	23.5	90.25	10.7	0.1	23.10.13.1	S1_20131023	23-10-13-st1	41570	Missisquoi Bay, Lake Champlain, Quebec, Canada (45°02'44.86''N, 73°07'57.60''W)	7539252	Illumina HiSeq 2500 PE125
19-03-15-st2	March	2015	Pelagic	Low	Spring	NA	19.274	861.5	NA	13.3241	638.5	1.975	NA	-4.95	NA	19-03-15-st2	S2_20150319	19-03-15-st2	42082	Missisquoi Bay, Lake Champlain, Quebec, Canada (45°02'44.86''N, 73°07'57.60''W)	10591003	Illumina HiSeq 2500 PE125
16.07.2015_L1	July	2015	Littoral	Low	Summer	NA	59.014	889.5	NA	42.955	743.5	1.525	NA	19.2375	NA	16.07.2015_L1	S1_20150716	16.07.2015_L1	42201	Missisquoi Bay, Lake Champlain, Quebec, Canada (45°02'44.86''N, 73°07'57.60''W)	12324759	Illumina HiSeq 2500 PE125
28.07.2015 1	July	2015	Littoral	High	Summer	NA	45.8952	1083.53	26.1	16.1605	678.666	3.3625	NA	20.0625	NA	28.07.2015 1	S1_20150728	28.07.2015_2	42213	Missisquoi Bay, Lake Champlain, Quebec, Canada (45°02'44.86''N, 73°07'57.60''W)	12262756	Illumina HiSeq 2500 PE125
29.07.2015 1	July	2015	Littoral	High	Summer	NA	48.4576	893.902	26.8	14.5205	565.744	1.95	NA	20.5	NA	29.07.2015 1	S1_20150729	29.07.2015_2	42214	Missisquoi Bay, Lake Champlain, Quebec, Canada (45°02'44.86''N, 73°07'57.60''W)	10887979	Illumina HiSeq 2500 PE125
30.07.2015 1	July	2015	Littoral	High	Summer	NA	60.5997	1227.41	27.1	13.4141	527.609	4.4	NA	21.1625	NA	30.07.2015 1	S1_20150730	30.07.2015_1	42215	Missisquoi Bay, Lake Champlain, Quebec, Canada (45°02'44.86''N, 73°07'57.60''W)	11362841	Illumina HiSeq 2500 PE125
31.07.2015 1	July	2015	Littoral	High	Summer	NA	69.0562	1132.57	25.5	14.7719	525.391	4.4625	NA	21.4	NA	31.07.2015 1	S1_20150731	31-07-15-litt	42216	Missisquoi Bay, Lake Champlain, Quebec, Canada (45°02'44.86''N, 73°07'57.60''W)	9055822	Illumina HiSeq 2500 PE125
04.08.2015 1	August	2015	Littoral	High	Summer	NA	105.289	1329.55	24.4	14.9992	513.649	2.625	NA	21.1875	NA	04.08.2015 1	S1_20150804	04.08.2015_1	42220	Missisquoi Bay, Lake Champlain, Quebec, Canada (45°02'44.86''N, 73°07'57.60''W)	10371333	Illumina HiSeq 2500 PE125
05.08.2015 1	August	2015	Littoral	High	Summer	NA	203.372	3430.41	24	14.6139	477.912	2.8125	NA	20.6125	NA	05.08.2015 1	S1_20150805	05-08-15-litt	42221	Missisquoi Bay, Lake Champlain, Quebec, Canada (45°02'44.86''N, 73°07'57.60''W)	8704509	Illumina HiSeq 2500 PE125
06.08.2015 1	August	2015	Littoral	High	Summer	NA	198.719	2765.76	23.3	14.6967	472.585	2.8125	NA	19.6625	NA	06.08.2015 1	S1_20150806	06-08-15-litt	42222	Missisquoi Bay, Lake Champlain, Quebec, Canada (45°02'44.86''N, 73°07'57.60''W)	10288384	Illumina HiSeq 2500 PE125
10.08.2015 1	August	2015	Littoral	High	Summer	NA	74.1733	800.313	22.5	45.2566	531.954	0.4875	NA	18.7625	NA	10.08.2015 1	S1_20150810	10.08.2015_1	42226	Missisquoi Bay, Lake Champlain, Quebec, Canada (45°02'44.86''N, 73°07'57.60''W)	9648323	Illumina HiSeq 2500 PE125
12.08.2015 1	August	2015	Littoral	High	Summer	NA	89.9398	873.982	22.5	31.884	525.383	5.3875	NA	18.1875	NA	12.08.2015 1	S1_20150812	12.08.2015_2	42228	Missisquoi Bay, Lake Champlain, Quebec, Canada (45°02'44.86''N, 73°07'57.60''W)	10849349	Illumina HiSeq 2500 PE125
13.08.2015_A	August	2015	Littoral	High	Summer	NA	100.483	716	NA	36.7575	368.5	5.2	NA	18.2125	NA	13.08.2015_A	S1_20150813	13.08.2015_A	42229	Missisquoi Bay, Lake Champlain, Quebec, Canada (45°02'44.86''N, 73°07'57.60''W)	10889270	Illumina HiSeq 2500 PE125
21-10-15-st1	October	2015	Littoral	Low	Fall	NA	89.6383	671	NA	48.503	542.109	2.2125	NA	4.8375	NA	21-10-15-st1	S1_20151021	21-10-15-st1	42298	Missisquoi Bay, Lake Champlain, Quebec, Canada (45°02'44.86''N, 73°07'57.60''W)	10212101	Illumina HiSeq 2500 PE125
21.07.2016	July	2016	Littoral	Low	Summer	NA	61.8914	498.661		41.7032	335.403	6.0625	NA	20.6375	NA	21.07.2016	S1_20160721	21.07.2016	42572	Missisquoi Bay, Lake Champlain, Quebec, Canada (45°02'44.86''N, 73°07'57.60''W)	12086438	Illumina HiSeq 2500 PE125
27.07.2016	July	2016	Littoral	Low	Summer	NA	66.9023	468.129	24.7	44.7139	348.858	5.8875	NA	20.625	NA	27.07.2016	S1_20160727	27.07.2016	42578	Missisquoi Bay, Lake Champlain, Quebec, Canada (45°02'44.86''N, 73°07'57.60''W)	11915971	Illumina HiSeq 2500 PE125
01.08.2016	August	2016	Littoral	High	Summer	NA	66.511	411	26.8	51.395	271.389	0.1375	NA	20.675	NA	01.08.2016	S1_20160802	02.08.2016	42584	Missisquoi Bay, Lake Champlain, Quebec, Canada (45°02'44.86''N, 73°07'57.60''W)	11402687	Illumina HiSeq 2500 PE125
03.08.2016	August	2016	Littoral	High	Summer	NA	83.4031	516.752	26.2	54.0635	337.03	0	NA	20.8375	NA	03.08.2016	S1_20160803	03.08.2016	42585	Missisquoi Bay, Lake Champlain, Quebec, Canada (45°02'44.86''N, 73°07'57.60''W)	11414471	Illumina HiSeq 2500 PE125
16.08.2016	August	2016	Littoral	High	Summer	NA	215.446	2841.76	25.9	27.807	603.639	7.65	NA	21.9	NA	16.08.2016	S1_20160816	16.08.2016	42598	Missisquoi Bay, Lake Champlain, Quebec, Canada (45°02'44.86''N, 73°07'57.60''W)	13172320	Illumina HiSeq 2500 PE125
18.08.2016	August	2016	Littoral	High	Summer	NA	166.294	1858.1	25.4	39.2573	593.245	8.3125	NA	21.45	NA	18.08.2016	S1_20160818	18.08.2016	42600	Missisquoi Bay, Lake Champlain, Quebec, Canada (45°02'44.86''N, 73°07'57.60''W)	11015059	Illumina HiSeq 2500 PE125
23.08.2016	August	2016	Littoral	High	Summer	NA	125.218	1354.19	22.3	52.122	622.228	7.5625	NA	19.725	NA	23.08.2016	S1_20160823	23.08.2016	42605	Missisquoi Bay, Lake Champlain, Quebec, Canada (45°02'44.86''N, 73°07'57.60''W)	9833512	Illumina HiSeq 2500 PE125
01.09.2016	September	2016	Littoral	High	Summer	NA	135.811	1494	24.6	21.363	373.538	4.925	NA	19.9875	NA	01.09.2016	S1_20160901	01.09.2016	42614	Missisquoi Bay, Lake Champlain, Quebec, Canada (45°02'44.86''N, 73°07'57.60''W)	12965929	Illumina HiSeq 2500 PE125
08.09.2016	September	2016	Littoral	High	Summer	NA	NA	NA	NA	NA	NA	0.6	NA	19.0875	NA	08.09.2016	S1_20160908	09.08.2016	42591	Missisquoi Bay, Lake Champlain, Quebec, Canada (45°02'44.86''N, 73°07'57.60''W)	10920720	Illumina HiSeq 2500 PE125
15.09.2016	September	2016	Littoral	High	Fall	NA	1623.01	14231.1	22	848.514	8739.4	4.55	NA	17.6875	NA	15.09.2016	S1_20160915	15.09.2016	42628	Missisquoi Bay, Lake Champlain, Quebec, Canada (45°02'44.86''N, 73°07'57.60''W)	10653974	Illumina HiSeq 2500 PE125
19.09.2016	September	2016	Littoral	High	Fall	NA	110.31	970	21.7	45.443	509	5.95	NA	16.3125	NA	19.09.2016	S1_20160919	19.09.2016	42632	Missisquoi Bay, Lake Champlain, Quebec, Canada (45°02'44.86''N, 73°07'57.60''W)	10840648	Illumina HiSeq 2500 PE125
22.09.2016	September	2016	Littoral	High	Fall	NA	146.745	1852	23	39.8553	1001	5.825	NA	17.5875	NA	22.09.2016	S1_20160922	22.09.2016	42635	Missisquoi Bay, Lake Champlain, Quebec, Canada (45°02'44.86''N, 73°07'57.60''W)	11521849	Illumina HiSeq 2500 PE125
26.09.2016	September	2016	Littoral	High	Fall	NA	123.346	1370	17.6	38.169	726	5.875	NA	14.65	NA	26.09.2016	S1_20160926	26.09.2016	42639	Missisquoi Bay, Lake Champlain, Quebec, Canada (45°02'44.86''N, 73°07'57.60''W)	10120046	Illumina HiSeq 2500 PE125
06.10.2016	October	2016	Littoral	Low	Fall	NA	123.346	1370	NA	38.169	726	0.3	NA	13.925	NA	06.10.2016	S1_20161006	06.10.2016	42649	Missisquoi Bay, Lake Champlain, Quebec, Canada (45°02'44.86''N, 73°07'57.60''W)	11256192	Illumina HiSeq 2500 PE125
S1T1C	August	2017	Littoral	Low	Summer	NA	59.9691	621.018	22.7	38.0532	494.938	2.425	NA	19.6375	NA	42955	S1_20170808	S1T1C	42955	Station 1, Missisquoi Bay, Lake Champlain, Quebec, Canada (45°02'44.86''N, 73°07'57.60''W)	22664900	Illumina NovaSeq 6000 S4 PE150
S1T2C	August	2017	Littoral	Low	Summer	NA	26.6071	657.614	23.5	25.5351	379.15	1.975	NA	19.225	NA	42958	S1_20170811	S1T2C	42958	Station 1, Missisquoi Bay, Lake Champlain, Quebec, Canada (45°02'44.86''N, 73°07'57.60''W)	20683214	Illumina NovaSeq 6000 S4 PE150
S1T3C	August	2017	Littoral	Low	Summer	NA	56.9616	1236.35	23	28.3408	850.226	6.15	NA	19.3625	NA	42964	S1_20170817	S1T3C	42964	Station 1, Missisquoi Bay, Lake Champlain, Quebec, Canada (45°02'44.86''N, 73°07'57.60''W)	17166203	Illumina NovaSeq 6000 S4 PE150
S1T4C	August	2017	Littoral	Low	Summer	NA	29.0098	754.462	23.2	25.4414	560.944	3.2125	NA	19.4625	NA	42968	S1_20170821	S1T4C	42968	Station 1, Missisquoi Bay, Lake Champlain, Quebec, Canada (45°02'44.86''N, 73°07'57.60''W)	17965794	Illumina NovaSeq 6000 S4 PE150
S1T5C	August	2017	Littoral	Low	Summer	NA	55.9625	874.651	21.2	57.7774	567.985	3.65	NA	17.375	NA	42975	S1_20170828	S1T5C	42975	Station 1, Missisquoi Bay, Lake Champlain, Quebec, Canada (45°02'44.86''N, 73°07'57.60''W)	17755656	Illumina NovaSeq 6000 S4 PE150
S1T6C	September	2017	Littoral	Low	Fall	NA	68.3627	1110.8	24	19.5924	460.123	0	NA	21.5	NA	43004	S1_20170926	S1T6C	43004	Station 1, Missisquoi Bay, Lake Champlain, Quebec, Canada (45°02'44.86''N, 73°07'57.60''W)	20979757	Illumina NovaSeq 6000 S4 PE150
S2T1C	August	2018	Littoral	Low	Summer	NA	73.8948	6040	28.02	33.0478	680	4.8	NA	23.7	NA	43320	S1_20180808	S2T1C	43320	Station 1, Missisquoi Bay, Lake Champlain, Quebec, Canada (45°02'44.86''N, 73°07'57.60''W)	22802400	Illumina NovaSeq 6000 S4 PE150
S2T2C	August	2018	Littoral	Low	Summer	NA	80.7439	920	24.07	38.867	600	0.3	NA	21.0625	NA	43332	S1_20180820	S2T2C	43332	Station 1, Missisquoi Bay, Lake Champlain, Quebec, Canada (45°02'44.86''N, 73°07'57.60''W)	19231152	Illumina NovaSeq 6000 S4 PE150
S2T3C	September	2018	Littoral	Low	Summer	NA	80.8526	960	25.12	65.7288	780	1.175	NA	22.175	NA	43347	S1_20180904	S2T3C	43347	Station 1, Missisquoi Bay, Lake Champlain, Quebec, Canada (45°02'44.86''N, 73°07'57.60''W)	24521989	Illumina NovaSeq 6000 S4 PE150
S2T5C	October	2018	Littoral	Low	Fall	NA	55.2881	930	14.87	22.6009	620	8.75	NA	11.7	NA	43376	S1_20181003	S2T5C	43376	Station 1, Missisquoi Bay, Lake Champlain, Quebec, Canada (45°02'44.86''N, 73°07'57.60''W)	31403173	Illumina NovaSeq 6000 S4 PE150
S1T1B	April	2018	NA	Low	Fall	NA	135.767	NA	23.28	8.18526	NA	NA	60	NA	NA	43217	S1T1B_27042018	S1T1B	43217	Pampulha reservoir, Belo Horizonte, Minas Gerais, Brazil (19°55′09″S and 43°56′47″W)	25892667	Illumina NovaSeq 6000 S4 PE150
S1T2B	July	2018	NA	Low	winter	NA	178.969	NA	21.58	8.09	NA	NA	50	NA	NA	43291	S1T2B_12072018	S1T2B	43293	Pampulha reservoir, Belo Horizonte, Minas Gerais, Brazil (19°55′09″S and 43°56′47″W)	17542675	Illumina NovaSeq 6000 S4 PE150
S1T3B	August	2018	NA	Low	winter	NA	101.138	NA	21.17	40.7549	NA	NA	250	NA	NA	43333	S1T3B_21082018	S1T3B	43333	Pampulha reservoir, Belo Horizonte, Minas Gerais, Brazil (19°55′09″S and 43°56′47″W)	28438851	Illumina NovaSeq 6000 S4 PE150
S1T4B	September	2018	NA	Low	Spring	NA	114.376	NA	22.28	56.1352	NA	NA	180	NA	NA	43356	S1T4B_13092018	S1T4B	43356	Pampulha reservoir, Belo Horizonte, Minas Gerais, Brazil (19°55′09″S and 43°56′47″W)	20162446	Illumina NovaSeq 6000 S4 PE150
S1T5B	October	2018	NA	Low	spring	NA	143.057	NA	24.91	19.6229	NA	NA	50	NA	NA	43403	S1T5B_30102018	S1T5B	43403	Pampulha reservoir, Belo Horizonte, Minas Gerais, Brazil (19°55′09″S and 43°56′47″W)	15941002	Illumina NovaSeq 6000 S4 PE150
S1T6B	November	2018	NA	Low	summer	NA	42.9019	NA	24.89	10.3229	NA	NA	70	NA	NA	43424	S1T6B_20112018	S1T6B	43424	Pampulha reservoir, Belo Horizonte, Minas Gerais, Brazil (19°55′09″S and 43°56′47″W)	20915044	Illumina NovaSeq 6000 S4 PE150
					in Brazil, we prefere
					to divide seasons in dry/rainy
					and transition rainy to dry
					and dry to rainy
					as follow:
					fall= transitionrainy to dry
					winter= dry
					spring= transition dry to rainy
					summer= rainy

### Sheet: additional_metadata
Sample ID	Sampling time	Geographical location	pH	Temperature	Total_phosphorus_ug_l	Soluble_phosphorus_ug_l	Total_nitrogen_ug_l	Dissolved_nitrogen_ug_l	Chlorophyll_a_ug_l
S1T1C	42955	Station 1, Missisquoi Bay, Lake Champlain, Quebec, Canada (45°02'44.86''N, 73°07'57.60''W)	7.82	22.7	59.9691	38.0532	621.018	494.938	15.1984
S1T2C	42958	Station 1, Missisquoi Bay, Lake Champlain, Quebec, Canada (45°02'44.86''N, 73°07'57.60''W)	8.2	23.5	26.6071	25.5351	657.614	379.15	24.1192
S1T3C	42964	Station 1, Missisquoi Bay, Lake Champlain, Quebec, Canada (45°02'44.86''N, 73°07'57.60''W)	8.7	23	56.9616	28.3408	1236.35	850.226	32.7096
S1T4C	42968	Station 1, Missisquoi Bay, Lake Champlain, Quebec, Canada (45°02'44.86''N, 73°07'57.60''W)	8.3	23.2	29.0098	25.4414	754.462	560.944	22.5
S1T5C	42975	Station 1, Missisquoi Bay, Lake Champlain, Quebec, Canada (45°02'44.86''N, 73°07'57.60''W)	7.8	21.2	55.9625	57.7774	874.651	567.985	32.7
S1T6C	43004	Station 1, Missisquoi Bay, Lake Champlain, Quebec, Canada (45°02'44.86''N, 73°07'57.60''W)	9.1	24	68.3627	19.5924	1110.8	460.123	46
S2T1C	43320	Station 1, Missisquoi Bay, Lake Champlain, Quebec, Canada (45°02'44.86''N, 73°07'57.60''W)	10.15	28.02	73.8948	33.0478	6040	680	551.6
S2T2C	43332	Station 1, Missisquoi Bay, Lake Champlain, Quebec, Canada (45°02'44.86''N, 73°07'57.60''W)	8.07	24.07	80.7439	38.867	920	600	93.1
S2T3C	43347	Station 1, Missisquoi Bay, Lake Champlain, Quebec, Canada (45°02'44.86''N, 73°07'57.60''W)	8.5	25.12	80.8526	65.7288	960	780	144
S2T4C	43363	Station 1, Missisquoi Bay, Lake Champlain, Quebec, Canada (45°02'44.86''N, 73°07'57.60''W)	9.37	20.96	79.6004	28.3435	1070	600	103.7
S2T5C	43376	Station 1, Missisquoi Bay, Lake Champlain, Quebec, Canada (45°02'44.86''N, 73°07'57.60''W)	7.52	14.87	55.2881	22.6009	930	620	18.3
S1T1B	43217	Pampulha reservoir, Belo Horizonte, Minas Gerais, Brazil (19°55′09″S and 43°56′47″W)	8.45	23.28	135.767	8.18526	4808.24		43.4
S1T3B	43333	Pampulha reservoir, Belo Horizonte, Minas Gerais, Brazil (19°55′09″S and 43°56′47″W)	8.43	21.17	101.138	40.7549	6238.74		18.6
S1T4B	43356	Pampulha reservoir, Belo Horizonte, Minas Gerais, Brazil (19°55′09″S and 43°56′47″W)	8.01	22.28	114.376	56.1352	7283.76		14.8
S1T5B	43403	Pampulha reservoir, Belo Horizonte, Minas Gerais, Brazil (19°55′09″S and 43°56′47″W)	8.06	24.91	143.057	19.6229	4267.64		161.7
S1T6B	43424	Pampulha reservoir, Belo Horizonte, Minas Gerais, Brazil (19°55′09″S and 43°56′47″W)	8.19	24.89	42.9019	10.3229	4263.74		26.49
							* these data above correspond
							to DIN (dissolved inorganic nitrogen)
							and not to TN
							* in previous analyses we observed that in Pampulha,
							the main nitrogen source in TN is ammonium (NH4)
							found at very high levels
							(if you need I have separated data of NH4, NO3, and NO2,
							and among the three NH4 is more than 95% in these months)
