## Supplementary material for "Single-colony sequencing reveals phylosymbiosis, co-phylogeny, and horizontal gene transfer between the cyanobacterium *Microcystis* and its microbiome": Table S4

### Sheet: SNVs
Table S4. SNVs within and between Microcystis colonies.
Genotype	Strain (Reference vs alternative)	SNVs (within colonies)	SNVs (between colonies)	cultures
G01	M007S1_snp_M045S2_M007S1	0	3	6
G01	M007S1_snp_M074S1_M007S1	2	49	3
G01	M007S1_snp_M078S1_M007S1	2	23	7
G01	M007S1_snp_M079S1_M007S1	0	40	8
G01	M007S1_snp_M114S2_M007S1	4	10	4
G01	M007S1_snp_M172S2_M007S1	3	57	3
G01	M045S2_snp_M007S1_M045S2	0	14	2
G01	M045S2_snp_M074S1_M045S2	0	11	3
G01	M045S2_snp_M078S1_M045S2	2	38	2
G01	M045S2_snp_M079S1_M045S2	1	3	2
G01	M045S2_snp_M114S2_M045S2	1	11	1
G01	M045S2_snp_M172S2_M045S2	3	3	10
G01	M078S1_snp_M007S1_M078S1	24	30	10
G01	M078S1_snp_M045S2_M078S1	23	25	9
G01	M078S1_snp_M074S1_M078S1	20	27	2
G01	M078S1_snp_M079S1_M078S1	21	21	8
G01	M078S1_snp_M114S2_M078S1	24	23	3
G01	M078S1_snp_M172S2_M078S1	26	21	4
G01	M172S2_snp_M007S1_M172S2	0	13
G01	M172S2_snp_M045S2_M172S2	0	11
G01	M172S2_snp_M074S1_M172S2	3	11
G01	M172S2_snp_M078S1_M172S2	1	38
G01	M172S2_snp_M079S1_M172S2	0	8
G01	M172S2_snp_M114S2_M172S2	2	10
G03	M015S2_snp_M025S2_M015S2	0	1
G03	M015S2_snp_M145S2_M015S2	0	12
G03	M025S2_snp_M015S2_M025S2	0	1
G03	M025S2_snp_M145S2_M025S2	0	12
G03	M145S2_snp_M025S2_M145S2	11	0
G03	M145S2_snp_M015S2_M145S2	11	0
G05	M043S1_snp_M042S1_M043S1	0	2
G05	M043S1_snp_M045S1_M043S1	0	1
G05	M043S1_snp_M046S1_M043S1	0	13
G05	M043S1_snp_M054S2_M043S1	1	852
G05	M043S1_snp_M064S2_M043S1	0	4
G05	M043S1_snp_M065S1_M043S1	0	8
G05	M043S1_snp_M069S2_M043S1	0	4
G05	M043S1_snp_M083S1_M043S1	0	4
G05	M043S1_snp_M085S1_M043S1	0	6
G05	M043S1_snp_M091S2_M043S1	0	9
G05	M043S1_snp_M100S2_M043S1	0	8
G05	M043S1_snp_M116S2_M043S1	0	5
G05	M065S1_snp_M042S1_M065S1	1	104
G05	M065S1_snp_M043S1_M065S1	0	397
G05	M065S1_snp_M045S1_M065S1	0	225
G05	M065S1_snp_M046S1_M065S1	0	181
G05	M065S1_snp_M054S2_M065S1	1	1109
G05	M065S1_snp_M064S2_M065S1	0	145
G05	M065S1_snp_M069S2_M065S1	0	7
G05	M065S1_snp_M083S1_M065S1	0	381
G05	M065S1_snp_M085S1_M065S1	0	7
G05	M065S1_snp_M091S2_M065S1	0	84
G05	M065S1_snp_M100S2_M065S1	0	8
G05	M065S1_snp_M116S2_M065S1	0	90
G05	M083S1_snp_M042S1_M083S1	0	1
G05	M083S1_snp_M043S1_M083S1	1	2
G05	M083S1_snp_M045S1_M083S1	1	1
G05	M083S1_snp_M046S1_M083S1	0	3
G05	M083S1_snp_M054S2_M083S1	1	853
G05	M083S1_snp_M064S2_M083S1	2	0
G05	M083S1_snp_M065S1_M083S1	1	4
G05	M083S1_snp_M069S2_M083S1	1	5
G05	M083S1_snp_M085S1_M083S1	0	2
G05	M083S1_snp_M091S2_M083S1	0	5
G05	M083S1_snp_M100S2_M083S1	1	5
G05	M083S1_snp_M116S2_M083S1	1	0
G05	M116S2_snp_M042S1_M116S2	0	18
G05	M116S2_snp_M043S1_M116S2	0	7
G05	M116S2_snp_M045S1_M116S2	0	7
G05	M116S2_snp_M046S1_M116S2	0	9
G05	M116S2_snp_M054S2_M116S2	0	868
G05	M116S2_snp_M064S2_M116S2	0	3
G05	M116S2_snp_M065S1_M116S2	1	14
G05	M116S2_snp_M069S2_M116S2	0	4
G05	M116S2_snp_M083S1_M116S2	0	3
G05	M116S2_snp_M085S1_M116S2	0	27
G05	M116S2_snp_M091S2_M116S2	0	5
G05	M116S2_snp_M100S2_M116S2	0	30
G06	M011S1_snp_M002S1_M011S1	6	15
G06	M011S1_snp_M009S1_M011S1	6	7
G06	M011S1_snp_M034S1_M011S1	4	10
G06	M011S1_snp_M035S1_M011S1	3	15
G06	M011S1_snp_M039S1_M011S1	4	16
G06	M011S1_snp_M048S1_M011S1	4	15
G06	M011S1_snp_M051S1_M011S1	3	7
G06	M011S1_snp_M112S2_M011S1	8	13
G06	M011S1_snp_M113S2_M011S1	7	18
G06	M011S1_snp_M125S2_M011S1	4	10
G06	M011S1_snp_M135S2_M011S1	4	14
G06	M011S1_snp_M136S2_M011S1	5	20
G06	M011S1_snp_M152S2_M011S1	4	10
G06	M011S1_snp_M155S2_M011S1	8	18
G06	M011S1_snp_M162S2_M011S1	7	9
G06	M011S1_snp_M166S2_M011S1	5	18
G06	M011S1_snp_M176S2_M011S1	23	19
G06	M039S1_snp_M002S1_M039S1	5	27
G06	M039S1_snp_M009S1_M039S1	6	14
G06	M039S1_snp_M011S1_M039S1	3	19
G06	M039S1_snp_M034S1_M039S1	4	6
G06	M039S1_snp_M035S1_M039S1	0	4
G06	M039S1_snp_M048S1_M039S1	0	9
G06	M039S1_snp_M051S1_M039S1	5	13
G06	M039S1_snp_M112S2_M039S1	6	16
G06	M039S1_snp_M113S2_M039S1	4	14
G06	M039S1_snp_M125S2_M039S1	3	15
G06	M039S1_snp_M135S2_M039S1	1	12
G06	M039S1_snp_M136S2_M039S1	1	19
G06	M039S1_snp_M152S2_M039S1	6	16
G06	M039S1_snp_M155S2_M039S1	3	16
G06	M039S1_snp_M162S2_M039S1	4	9
G06	M039S1_snp_M166S2_M039S1	3	10
G06	M039S1_snp_M176S2_M039S1	8	23
G06	M051S1_snp_M002S1_M051S1	3	39
G06	M051S1_snp_M009S1_M051S1	3	21
G06	M051S1_snp_M011S1_M051S1	2	23
G06	M051S1_snp_M034S1_M051S1	4	18
G06	M051S1_snp_M035S1_M051S1	2	19
G06	M051S1_snp_M039S1_M051S1	5	16
G06	M051S1_snp_M048S1_M051S1	3	30
G06	M051S1_snp_M112S2_M051S1	5	46
G06	M051S1_snp_M113S2_M051S1	6	45
G06	M051S1_snp_M125S2_M051S1	2	11
G06	M051S1_snp_M135S2_M051S1	3	25
G06	M051S1_snp_M136S2_M051S1	3	26
G06	M051S1_snp_M152S2_M051S1	3	13
G06	M051S1_snp_M155S2_M051S1	6	14
G06	M051S1_snp_M162S2_M051S1	7	93
G06	M051S1_snp_M166S2_M051S1	4	51
G06	M051S1_snp_M176S2_M051S1	7	47
G06	M112S2_snp_M002S1_M112S2	6	172
G06	M112S2_snp_M009S1_M112S2	6	16
G06	M112S2_snp_M011S1_M112S2	7	13
G06	M112S2_snp_M034S1_M112S2	5	13
G06	M112S2_snp_M035S1_M112S2	6	15
G06	M112S2_snp_M039S1_M112S2	6	13
G06	M112S2_snp_M048S1_M112S2	7	10
G06	M112S2_snp_M051S1_M112S2	7	9
G06	M112S2_snp_M113S2_M112S2	7	13
G06	M112S2_snp_M125S2_M112S2	6	244
G06	M112S2_snp_M135S2_M112S2	6	387
G06	M112S2_snp_M136S2_M112S2	5	57
G06	M112S2_snp_M152S2_M112S2	4	44
G06	M112S2_snp_M155S2_M112S2	5	76
G06	M112S2_snp_M162S2_M112S2	9	104
G06	M112S2_snp_M166S2_M112S2	5	12
G06	M112S2_snp_M176S2_M112S2	7	100
G07	M010S1_snp_M003S1_M010S1	9	12
G07	M010S1_snp_M005S1_M010S1	3	29
G07	M010S1_snp_M015S1_M010S1	7	10
G07	M010S1_snp_M017S1_M010S1	1	7
G07	M010S1_snp_M018S1_M010S1	3	11
G07	M010S1_snp_M020S1_M010S1	3	11
G07	M010S1_snp_M022S1_M010S1	5	31
G07	M010S1_snp_M038S1_M010S1	4	4
G07	M010S1_snp_M040S2_M010S1	6	5
G07	M010S1_snp_M043S2_M010S1	6	5
G07	M010S1_snp_M049S1_M010S1	5	112
G07	M010S1_snp_M055S1_M010S1	4	13
G07	M010S1_snp_M058S1_M010S1	4	3
G07	M010S1_snp_M065S2_M010S1	7	11
G07	M010S1_snp_M076S1_M010S1	4	13
G07	M010S1_snp_M086S1_M010S1	3	6
G07	M010S1_snp_M088S1_M010S1	6	5
G07	M010S1_snp_M095S1_M010S1	4	31
G07	M010S1_snp_M099S2_M010S1	3	35
G07	M010S1_snp_M110S1_M010S1	4	7
G07	M038S1_snp_M003S1_M038S1	9	40
G07	M038S1_snp_M005S1_M038S1	3	8
G07	M038S1_snp_M010S1_M038S1	3	4
G07	M038S1_snp_M015S1_M038S1	7	14
G07	M038S1_snp_M017S1_M038S1	1	32
G07	M038S1_snp_M018S1_M038S1	2	56
G07	M038S1_snp_M020S1_M038S1	3	43
G07	M038S1_snp_M022S1_M038S1	3	41
G07	M038S1_snp_M040S2_M038S1	3	3
G07	M038S1_snp_M043S2_M038S1	4	14
G07	M038S1_snp_M049S1_M038S1	1	46
G07	M038S1_snp_M055S1_M038S1	2	45
G07	M038S1_snp_M058S1_M038S1	3	44
G07	M038S1_snp_M065S2_M038S1	4	5
G07	M038S1_snp_M076S1_M038S1	6	44
G07	M038S1_snp_M086S1_M038S1	2	18
G07	M038S1_snp_M088S1_M038S1	3	42
G07	M038S1_snp_M095S1_M038S1	1	49
G07	M038S1_snp_M099S2_M038S1	1	63
G07	M038S1_snp_M110S1_M038S1	1	4
G07	M040S2_snp_M003S1_M040S2	3	8
G07	M040S2_snp_M005S1_M040S2	5	11
G07	M040S2_snp_M010S1_M040S2	1	9
G07	M040S2_snp_M015S1_M040S2	5	3
G07	M040S2_snp_M017S1_M040S2	1	8
G07	M040S2_snp_M018S1_M040S2	3	7
G07	M040S2_snp_M020S1_M040S2	1	13
G07	M040S2_snp_M022S1_M040S2	1	6
G07	M040S2_snp_M038S1_M040S2	2	8
G07	M040S2_snp_M043S2_M040S2	1	6
G07	M040S2_snp_M049S1_M040S2	2	9
G07	M040S2_snp_M055S1_M040S2	2	8
G07	M040S2_snp_M058S1_M040S2	1	8
G07	M040S2_snp_M065S2_M040S2	3	7
G07	M040S2_snp_M076S1_M040S2	6	16
G07	M040S2_snp_M086S1_M040S2	2	8
G07	M040S2_snp_M088S1_M040S2	3	7
G07	M040S2_snp_M095S1_M040S2	1	9
G07	M040S2_snp_M099S2_M040S2	3	5
G07	M040S2_snp_M110S1_M040S2	3	8
G07	M049S1_snp_M003S1_M049S1	6	12
G07	M049S1_snp_M005S1_M049S1	1	177
G07	M049S1_snp_M010S1_M049S1	0	131
G07	M049S1_snp_M015S1_M049S1	4	197
G07	M049S1_snp_M017S1_M049S1	0	192
G07	M049S1_snp_M018S1_M049S1	1	17
G07	M049S1_snp_M020S1_M049S1	1	137
G07	M049S1_snp_M022S1_M049S1	0	160
G07	M049S1_snp_M038S1_M049S1	0	6
G07	M049S1_snp_M040S2_M049S1	1	5
G07	M049S1_snp_M043S2_M049S1	0	3
G07	M049S1_snp_M055S1_M049S1	0	5
G07	M049S1_snp_M058S1_M049S1	1	5
G07	M049S1_snp_M065S2_M049S1	2	6
G07	M049S1_snp_M076S1_M049S1	5	170
G07	M049S1_snp_M086S1_M049S1	0	5
G07	M049S1_snp_M088S1_M049S1	1	2
G07	M049S1_snp_M095S1_M049S1	0	119
G07	M049S1_snp_M099S2_M049S1	0	252
G07	M049S1_snp_M110S1_M049S1	0	8
G08	M037S2_snp_M080S2_M037S2	1	22
G08	M037S2_snp_M087S2_M037S2	1	19
G08	M037S2_snp_M137S2_M037S2	0	20
G08	M037S2_snp_M151S2_M037S2	1	277
G08	M037S2_snp_M158S2_M037S2	2	16
G08	M037S2_snp_M165S2_M037S2	0	19
G08	M151S2_snp_M037S2_M151S2	2	691
G08	M151S2_snp_M080S2_M151S2	3	12
G08	M151S2_snp_M087S2_M151S2	4	735
G08	M151S2_snp_M137S2_M151S2	3	783
G08	M151S2_snp_M158S2_M151S2	5	15
G08	M151S2_snp_M165S2_M151S2	3	75
G08	M165S2_snp_M037S2_M165S2	3	12
G08	M165S2_snp_M080S2_M165S2	3	7
G08	M165S2_snp_M087S2_M165S2	7	15
G08	M165S2_snp_M137S2_M165S2	1	11
G08	M165S2_snp_M151S2_M165S2	6	7
G08	M165S2_snp_M158S2_M165S2	2	11
G08	M087S2_snp_M037S2_M087S2	5	34
G08	M087S2_snp_M080S2_M087S2	2	22
G08	M087S2_snp_M137S2_M087S2	2	33
G08	M087S2_snp_M151S2_M087S2	4	279
G08	M087S2_snp_M158S2_M087S2	7	81
G08	M087S2_snp_M165S2_M087S2	2	35
G10	M038S2_snp_M046S2_M038S2	3	3
G10	M038S2_snp_M109S1_M038S2	3	20
G10	M038S2_snp_M112S1_M038S2	9	6
G10	M046S2_snp_M038S2_M046S2	2	6
G10	M046S2_snp_M109S1_M046S2	4	20
G10	M046S2_snp_M112S1_M046S2	6	10
G10	M109S1_snp_M038S2_M109S1	14	46
G10	M109S1_snp_M046S2_M109S1	13	45
G10	M109S1_snp_M112S1_M109S1	19	9
G10	M112S1_snp_M038S2_M112S1	8	53
G10	M112S1_snp_M046S2_M112S1	5	56
G10	M112S1_snp_M109S1_M112S1	9	81
G13	M034S2_snp_M144S2_M034S2	0	426
G13	M144S2_snp_M034S2_M144S2	1	541
G15	M34BS1_snp_M18BS1_M34BS1	3	0
G15	M34BS1_snp_M25BS1_M34BS1	1	2
G15	M34BS1_snp_M26BS1_M34BS1	3	4
G15	M34BS1_snp_M27BS1_M34BS1	3	0
G15	M34BS1_snp_M29BS1_M34BS1	3	10
G15	M34BS1_snp_M38BS1_M34BS1	0	5
G15	M34BS1_snp_M39BS1_M34BS1	2	1
G15	M34BS1_snp_M40BS1_M34BS1	0	0
G15	M34BS1_snp_M41BS1_M34BS1	1	4
G15	M34BS1_snp_M42BS1_M34BS1	2	6
G15	M34BS1_snp_M43BS1_M34BS1	4	2
G15	M34BS1_snp_M44BS1_M34BS1	2	4
G15	M34BS1_snp_M51BS1_M34BS1	3	3
G15	M34BS1_snp_M53BS1_M34BS1	1	3
G15	M34BS1_snp_M54BS1_M34BS1	2	2
G15	M34BS1_snp_M55BS1_M34BS1	2	1
G15	M34BS1_snp_M57BS1_M34BS1	2	1
G15	M34BS1_snp_M59BS1_M34BS1	0	0
G15	M34BS1_snp_M60BS1_M34BS1	4	1
G15	M34BS1_snp_M61BS1_M34BS1	0	3
G15	M34BS1_snp_M62BS1_M34BS1	3	4
G15	M34BS1_snp_M63BS1_M34BS1	1	1
G15	M44BS1_snp_M18BS1_M44BS1	3	3
G15	M44BS1_snp_M25BS1_M44BS1	3	4
G15	M44BS1_snp_M26BS1_M44BS1	2	6
G15	M44BS1_snp_M27BS1_M44BS1	2	2
G15	M44BS1_snp_M29BS1_M44BS1	4	2
G15	M44BS1_snp_M34BS1_M44BS1	2	4
G15	M44BS1_snp_M38BS1_M44BS1	2	4
G15	M44BS1_snp_M39BS1_M44BS1	2	4
G15	M44BS1_snp_M40BS1_M44BS1	3	6
G15	M44BS1_snp_M41BS1_M44BS1	3	9
G15	M44BS1_snp_M42BS1_M44BS1	2	6
G15	M44BS1_snp_M43BS1_M44BS1	2	9
G15	M44BS1_snp_M51BS1_M44BS1	2	5
G15	M44BS1_snp_M53BS1_M44BS1	2	2
G15	M44BS1_snp_M54BS1_M44BS1	4	2
G15	M44BS1_snp_M55BS1_M44BS1	1	5
G15	M44BS1_snp_M57BS1_M44BS1	2	5
G15	M44BS1_snp_M59BS1_M44BS1	2	4
G15	M44BS1_snp_M60BS1_M44BS1	2	6
G15	M44BS1_snp_M61BS1_M44BS1	2	5
G15	M44BS1_snp_M62BS1_M44BS1	3	2
G15	M44BS1_snp_M63BS1_M44BS1	2	4
G15	M57BS1_snp_M18BS1_M57BS1	3	7
G15	M57BS1_snp_M25BS1_M57BS1	4	7
G15	M57BS1_snp_M26BS1_M57BS1	3	7
G15	M57BS1_snp_M27BS1_M57BS1	4	7
G15	M57BS1_snp_M29BS1_M57BS1	2	12
G15	M57BS1_snp_M34BS1_M57BS1	3	36
G15	M57BS1_snp_M38BS1_M57BS1	2	8
G15	M57BS1_snp_M39BS1_M57BS1	4	8
G15	M57BS1_snp_M40BS1_M57BS1	2	5
G15	M57BS1_snp_M41BS1_M57BS1	1	11
G15	M57BS1_snp_M42BS1_M57BS1	2	7
G15	M57BS1_snp_M43BS1_M57BS1	3	8
G15	M57BS1_snp_M44BS1_M57BS1	2	6
G15	M57BS1_snp_M51BS1_M57BS1	2	8
G15	M57BS1_snp_M53BS1_M57BS1	2	7
G15	M57BS1_snp_M54BS1_M57BS1	4	2
G15	M57BS1_snp_M55BS1_M57BS1	3	5
G15	M57BS1_snp_M59BS1_M57BS1	3	7
G15	M57BS1_snp_M60BS1_M57BS1	1	7
G15	M57BS1_snp_M61BS1_M57BS1	0	5
G15	M57BS1_snp_M62BS1_M57BS1	2	5
G15	M57BS1_snp_M63BS1_M57BS1	2	7
G15	M63BS1_snp_M18BS1_M63BS1	2	3
G15	M63BS1_snp_M25BS1_M63BS1	2	27
G15	M63BS1_snp_M26BS1_M63BS1	0	4
G15	M63BS1_snp_M27BS1_M63BS1	4	1
G15	M63BS1_snp_M29BS1_M63BS1	4	8
G15	M63BS1_snp_M34BS1_M63BS1	3	6
G15	M63BS1_snp_M38BS1_M63BS1	0	4
G15	M63BS1_snp_M39BS1_M63BS1	1	3
G15	M63BS1_snp_M40BS1_M63BS1	4	11
G15	M63BS1_snp_M41BS1_M63BS1	2	9
G15	M63BS1_snp_M42BS1_M63BS1	2	6
G15	M63BS1_snp_M43BS1_M63BS1	1	10
G15	M63BS1_snp_M44BS1_M63BS1	4	46
G15	M63BS1_snp_M51BS1_M63BS1	1	6
G15	M63BS1_snp_M53BS1_M63BS1	1	3
G15	M63BS1_snp_M54BS1_M63BS1	3	4
G15	M63BS1_snp_M55BS1_M63BS1	3	2
G15	M63BS1_snp_M57BS1_M63BS1	5	9
G15	M63BS1_snp_M59BS1_M63BS1	3	12
G15	M63BS1_snp_M60BS1_M63BS1	4	11
G15	M63BS1_snp_M61BS1_M63BS1	1	4
G15	M63BS1_snp_M62BS1_M63BS1	3	1
G17	M19BS1_snp_M20BS1_M19BS1	3	85
G17	M20BS1_snp_M19BS1_M20BS1	1	164
