## Supplementary material for "Single-colony sequencing reveals phylosymbiosis, co-phylogeny, and horizontal gene transfer between the cyanobacterium *Microcystis* and its microbiome": Table S6

### Sheet: Data_Clean
Table S6. dbRDA and PERMANOVA results.
Factors explaining composition of the microbiome (108 samples)								Factors explaining composition of the microbiome								Factors explaining Microcystis genotype variation (42 samples)								Factors explaining AB variation (42 samples)
Presence/Absence								Coverage								Coverage								Coverage
dbRDA combining capscale and ordiR2step R script								dbRDA combining capscale and ordiR2step R script (Bray)								dbRDA combining capscale and ordiR2step R script (Bray)								dbRDA combining capscale and ordiR2step R script (Bray)
Variables								Variables								Variables								Variables
	R2	P							R2	P							R2	P							R2	P
Genotype	16.52	0.002						Genotype	14	0.04						Years	51.1	0.002						Years	44.32	0.002
Site	14.34	non sign						Site	4.9	non sign						Months	4.85	0.008						Months	1.47	0.086
Temperature	1.97	non sign						Temperature	1.5	non sign						Season	3.96	non sign						Period	0	non sign
Months	9.55	0.032						Months	3.2	0.004						Mean_temperature_t0_t7	2.22	non sign						Mean_temperature_t0_t7	0	non sign
Years	3.85	0.006						Years	2.2	non sign						Cumulative_precipiation_t1_t7_mm	1.97	non sign						Cumulative_precipiation_t1_t7_mm	6.19	non sign
mcy_genes	1.51	non sign						mcy_genes	2.3	non sign						Site	1.42	non sign						Site	5.57	non sign
pH	0.48	non sign						pH	0	non sign						Total_Phosphorus_ug	0.89	non sign						Total_Phosphorus_ug	0	non sign
								Dissolved_P	6.4	0.002						Total_Nitrogen_mg	0.17	non sign						Total_Nitrogen_mg	0	non sign
dbRDA with significant variables								Total_Phosphorus	0.6	non sign						Dissolved_P	0	non sign						Dissolved_P	0	non sign
																Dissolved_N	0	non sign						Dissolved_N	0	non sign
adjusted	R2=21.09																							Genotype	0.012	non sign
								dbRDA with significant variables								adjusted	R2=34.12							adjusted	R2=29.78749
ANOVA																ANOVA								ANOVA
Model: capscale(formula = dist ~ genotype + Years + Months, data = met)								adjusted	R2=13.8							Model: capscale(formula = Micro[, 12:25] ~ Years + Months, data = Micro[, 1:10], distance = "bray", sqrt.dist = TRUE)								Model: capscale(formula = NM[, 12:70] ~ Years + Months, data = NM[, 1:10], distance = "bray", sqrt.dist = TRUE)
Df SumOfSqs F Pr(>F)	Df	SumOfSqs	F	Pr(>F)													Df	SumOfSqs	F	Pr(>F)					Df	SumOfSqs	F	Pr(>F)
Model	21	15.989	2.1998	0.001	***			ANOVA								Model	13	7.4217	2.6446	0.001	***			Model	13	7.2281	2.338	0.001	***
Residual	86	29.766						Model: capscale(formula = cov2 ~ genotype + Years + Months + Temperature, data = met2, distance = "bray", sqrt.dist = TRUE)								Residual	28	6.0444						Residual	28	6.6587
									Df	SumOfSqs	F	Pr(>F)
anova.cca(db_RDA_sign, step=1000, by="axis")								Model	22	15.065	1.7861	0.001	***			anova.cca(db_RDA_sign3, step=1000, by="axis")								anova.cca(db_RDA_sign4, step=1000, by="axis")
Permutation test for capscale under reduced model								Residual	86	32.972						Permutation test for capscale under reduced model								Permutation test for capscale under reduced model
Forward tests for axes																Forward tests for axes								Forward tests for axes
Permutation: free								anova.cca(db_RDA_sign2, step=1000, by="axis")								Permutation: free								Permutation: free
Number of permutations: 999								Permutation test for capscale under reduced model								Number of permutations: 999								Number of permutations: 999
								Forward tests for axes
Model: capscale(formula = dist ~ genotype + Years + Temperature, data = met)								Permutation: free								Model: capscale(formula = Micro[, 12:25] ~ Years + Months, data = Micro[, 1:10], distance = "bray", sqrt.dist = TRUE)								Model: capscale(formula = NM[, 12:70] ~ Years + Months, data = NM[, 1:10], distance = "bray", sqrt.dist = TRUE)
	Df	SumOfSqs	F	Pr(>F)				Number of permutations: 999									Df	SumOfSqs	F	Pr(>F)					Df	SumOfSqs	F	Pr(>F)
CAP1	1	7.4176	21.4309	0.001	***											CAP1	1	1.868	8.6535	0.001	***			CAP1	1	1.6902	7.5728	0.001	***
CAP2	1	2.1409	6.1856	0.002	**			Model: capscale(formula = cov2 ~ genotype + Years + Months + Temperature, data = met2, distance = "bray", sqrt.dist = TRUE)								CAP2	1	1.4496	6.715	0.001	***			CAP2	1	1.156	5.1793	0.001	***
CAP3	1	1.1004	3.1553	0.54					Df	SumOfSqs	F	Pr(>F)				CAP3	1	0.9379	4.3447	0.001	***			CAP3	1	0.9239	4.1393	0.001	***
CAP4	1	0.7553	2.1659	0.993				CAP1	1	5.789	15.0986	0.001				CAP4	1	0.5921	2.743	0.102				CAP4	1	0.6421	2.8767	0.006	**
								CAP2	1	1.289	3.3615	0.065	***											CAP5	1	0.5973	2.6763	0.026	*
								CAP3	1	1.077	2.8084	0.331	.
Beta-diversity Jaccard distance (adapted to presence/absence matrix)																Beta-diversity Bray distance								Beta-diversity Bray distance
Adonis test																Adonis test								Adonis test
								Beta-diversity Bray distance
Call:																Call:								Call:
adonis(formula = distgen ~ genotype + Site + mcy_genes + Temperature + pH + Years + Months, data = as(sample_data(genseq), "data.frame"))								Adonis test								adonis(formula = distgen ~ Years + Months + Period + Site + Site + Total_Phosphorus_ug + Total_Nitrogen_mg + Cumulative_precipitation_t1_t7_mm + Dissolved_P + Dissolved_N, data = as(sample_data(genseq), "data.frame"))								adonis(formula = distgen3 ~ Years + Months + Period + Site + Total_Phosphorus_ug + Total_Nitrogen_mg + Cumulative_precipitation_t1_t7_mm + Dissolved_P + Dissolved_N + Genotype, data = as(sample_data(genseq3), "data.frame"))
Permutation: free								Call:								Permutation: free								Permutation: free
Number of permutations: 999								adonis(formula = distgen2 ~ genotype + mcy_genes + Site + Years + Months + pH + Temperature, data = as(sample_data(genseq2), "data.frame"))								Number of permutations: 999								Number of permutations: 999
Terms added sequentially (first to last)								Permutation: free								Terms added sequentially (first to last)								Terms added sequentially (first to last)
								Number of permutations: 999
Df SumsOfSqs MeanSqs F.Model R2 Pr(>F)	Df	SumsOfSqs	MeanSqs	F.Model	R2	Pr(>F)											Df	SumsOfSqs	MeanSqs	F.Model	R2	Pr(>F)			Df	SumsOfSqs	MeanSqs	F.Model	R2	Pr(>F)
genotype	17	22.55	1.32649	6.3998	0.51597	0.001	***	Terms added sequentially (first to last)								Years	10	6.4612	0.64612	3.07202	0.47982	0.001	***	Years	10	6.0477	0.60477	3.007	0.4355	0.001	***
mcy_genes	1	0.323	0.32316	1.5591	0.00739	0.006	**									Months	3	0.9605	0.32016	1.52221	0.07133	0.023	*	Months	3	1.1804	0.39346	1.9564	0.085	0.001	***
Temperature	1	0.384	0.38415	1.8534	0.00879	0.028	*		Df	SumsOfSqs	MeanSqs	F.Model	R2	Pr(>F)		Period	1	0.2472	0.2472	1.17534	0.01836	0.254		Period	1	0.2503	0.25025	1.2443	0.01802	0.165
pH	1	0.689	0.6893	3.3256	0.01577	0.001	***	genotype	17	18.61	1.0947	3.6724	0.38741	0.001	***	Site	1	0.1898	0.18977	0.90227	0.01409	0.559		Site	1	0.2286	0.22864	1.1368	0.01646	0.249
Years	1	1.296	1.29577	6.2516	0.02965	0.001	***	mcy_genes	1	0.338	0.33767	1.1328	0.00703	0.173		Total_Phosphorus_ug	1	0.1651	0.16515	0.7852	0.01226	0.689		Total_Phosphorus_ug	1	0.2571	0.25708	1.2782	0.01851	0.105
Months	3	1.258	0.41944	2.0236	0.02879	0.001	***	Years	1	0.94	0.93966	3.1523	0.01956	0.001	***	Total_Nitrogen_mg	1	0.2667	0.26666	1.26785	0.0198	0.196		Total_Nitrogen_mg	1	0.3564	0.35644	1.7723	0.02567	0.008	**
Residuals	83	17.204	0.20727	0.39363				Months	3	1.698	0.56601	1.8988	0.03535	0.001	***	Cumulative_precipitation_t1_t7_mm	1	0.3125	0.31251	1.48586	0.02321	0.098	.	Cumulative_precipitation_t1_t7_mm	1	0.2462	0.24625	1.2244	0.01773	0.174
Total	107	43.704	1					pH	1	0.44	0.43951	1.4744	0.00915	0.05	*	Dissolved_P	1	0.2241	0.22405	1.06526	0.01664	0.374		Dissolved_P	1	0.2647	0.26468	1.316	0.01906	0.104
---								Temperature	1	0.585	0.58496	1.9624	0.01218	0.005	**	Dissolved_N	1	0.2222	0.22222	1.05654	0.0165	0.357		Dissolved_N	1	0.2484	0.24843	1.2352	0.01789	0.172
								Total_Phosphorus_ug	1	0.456	0.45619	1.5304	0.0095	0.036	*	Residuals	21	4.4168	0.21033	0.328				Genotype	7	1.9913	0.28447	1.4144	0.14339	0.001	***
Signif. codes: 0 ‘***’ 0.001 ‘**’ 0.01 ‘*’ 0.05 ‘.’ 0.1 ‘ ’ 1								Dissolved_P	1	0.406	0.40633	1.3631	0.00846	0.084	.	Total	41	13.4661	1					Residuals	14	2.8157	0.20112	0.20276
								Chlorophyll	1	0.42	0.41969	1.4079	0.00874	0.05	*	Signif. codes: 0 ‘***’ 0.001 ‘**’ 0.01 ‘*’ 0.05 ‘.’ 0.1 ‘ ’ 1								Total	41	13.8868	1
								Residuals	81	24.145	0.29809	0.50264												Signif. codes: 0 ‘***’ 0.001 ‘**’ 0.01 ‘*’ 0.05 ‘.’ 0.1 ‘ ’ 1
								Total	108	48.037	1
								Signif. codes: 0 ‘***’ 0.001 ‘**’ 0.01 ‘*’ 0.05 ‘.’ 0.1 ‘ ’ 1
																Stress: 0.08595526
																								Stress: 0.1568978
								Stress: 0.2021802
