## Supplementary material for "Single-colony sequencing reveals phylosymbiosis, co-phylogeny, and horizontal gene transfer between the cyanobacterium *Microcystis* and its microbiome": Table S7

### Sheet: spearman_sparc
Table S7. Spearman and SparCC correlations.
Spearman rank correlation					Sparc correlation						Spearman rank correlation					Sparc correlation
Genus					Genus						Species					Species
	Microcystis	Microcystis	Dolichospermum	Dolichospermum		Microcystis	Microcystis	Dolichospermum	Dolichospermum			Microcystis	Microcystis	Dolichospermum	Dolichospermum		Microcystis	Microcystis	Dolichospermum	Dolichospermum
	Rho values	Q-values	Rho values	Q-values		Rho values	Q-values	Rho values	Q-values			Rho values	Q-values	Rho values	Q-values		Rho values	Q-values	Rho values	Q-values
Roseomonas	0.837123	2.13264e-08	0.28869	0.0267809	Roseomonas	0.5892	0.001	0.1192	0.2647		Roseomonas_A21	0.735533	1.86073e-13	0.320922	0.00598566	Roseomonas_A21	0.1966	0.049	-0.0444	0.6563
Phenylobacterium	0.764495	2.13264e-08	0.473302	9.30983e-05	Phenylobacterium	0.4754	0.001	0.3057	0.01		Roseomonas_A20B	0.581151	8.67933e-08	0.246581	0.0367933	Roseomonas_A20B	0.0921	0.3816	0.0291	0.7822
Rhodocyclaceae_bacterium	0.77491	2.13264e-08	0.34468	0.00656402	Rhodocyclaceae_bacterium	0.4178	0.001	0.0179	0.8591		Roseomonas_A18	0.387028	0.000783732	0.214174	0.0708328	Roseomonas_A18	-0.1259	0.1748	0.0299	0.7463
Pseudanabaena	0.765402	2.13264e-08	0.251613	0.0628341	Pseudanabaena	0.5877	0.001	-0.0223	0.8402		Roseomonas_A19	0.59236	4.22529e-08	0.272511	0.0205646	Roseomonas_A19	-0.0311	0.7522	0.0508	0.6034
Rhodobacter	0.782039	2.13264e-08	0.316461	0.0136454	Rhodobacter	0.4367	0.001	0.0087	0.9311		Roseomonas_A24	0.705505	4.52927e-12	0.133997	0.261791	Roseomonas_A24	0.1704	0.0919	-0.1271	0.1728
Rhodocyclaceae_bacterium_1	0.783983	2.13264e-08	0.114726	0.651866	Rhodocyclaceae_bacterium_1	0.5323	0.001	-0.187	0.0719		Roseomonas_A22	0.807567	0	0.293223	0.0124283	Roseomonas_A22	0.4438	0.001	0.0255	0.8242
Cytophagales_bacterium	0.741975	2.13264e-08	0.171964	0.302363	Cytophagales_bacterium	0.4288	0.001	-0.1829	0.0809		Roseomonas_A22B	0.776302	1.11022e-15	0.272787	0.0204322	Roseomonas_A22B	0.1945	0.049	-0.0307	0.7702
Methylobacterium	0.810475	2.13264e-08	0.309446	0.0162377	Methylobacterium	0.4027	0.001	-0.0599	0.5724		Roseomonas_A27	0.47769	2.20355e-05	0.140038	0.240692	Roseomonas_A27	-0.0805	0.4016	-0.0725	0.4456
Chitinophagaceae_bacterium	0.792937	2.13264e-08	0.24191	0.077874	Chitinophagaceae_bacterium	0.5404	0.001	-0.0096	0.9391		Roseomonas_A24U	0.709343	3.07998e-12	0.177726	0.135286	Roseomonas_A24U	0.0829	0.3596	-0.1031	0.2637
Burkholderia	-0.163995	0.342953	0.215378	0.136453	Burkholderia	-0.4046	0.001	0.0184	0.8252		Roseomonas_A26	0.792589	0	0.380192	0.000986983	Roseomonas_A26	0.2088	0.03	0.0637	0.5015
Burkholderiales_bacterium_2	0.652102	2.13264e-08	0.472516	9.61781e-05	Burkholderiales_bacterium_2	0.2666	0.013	0.2777	0.013		Phenylobacterium_A59	0.632329	2.55631e-09	0.353763	0.00230008	Phenylobacterium_A59	0.273	0.013	0.092	0.3906
Burkholderiales_bacterium	0.65677	2.13264e-08	0.265509	0.0459053	Burkholderiales_bacterium	0.2704	0.013	-0.0079	0.9331		Phenylobacterium_A61	0.616083	8.38263e-09	0.335382	0.00397779	Phenylobacterium_A61	0.0387	0.6803	0.0529	0.5874
Rubrivivax	0.735025	2.13264e-08	0.343884	0.00670626	Rubrivivax	0.3378	0.002	-0.0111	0.9121		Phenylobacterium_A62	0.699938	7.83906e-12	0.549074	5.90754e-07	Phenylobacterium_A62	0.2397	0.024	0.3753	0.001
Aquidulcibacter	0.594914	7.35878e-08	0.387262	0.00192537	Aquidulcibacter	0.0508	0.6354	0.0824	0.4096		Phenylobacterium_A64	0.68881	2.26217e-11	0.397203	0.000550943	Phenylobacterium_A64	0.1123	0.2517	0.0123	0.8951
Acidobacteriaceae_bacterium	0.202759	0.175074	0.508698	1.79761e-05	Acidobacteriaceae_bacterium	-0.2644	0.011	0.2696	0.003		Rhodocyclaceae_bacterium_A54	0.71769	1.30274e-12	0.34485	0.00301199	Rhodocyclaceae_bacterium_A54	0.1855	0.0709	0.0757	0.4615
Methylocystis	0.442914	0.000301317	-0.0511915	1	Methylocystis	-0.1015	0.1868	-0.2194	0.005		Rhodocyclaceae_bacterium_A56	0.744628	6.4837e-14	0.277566	0.0182458	Rhodocyclaceae_bacterium_A56	0.2394	0.018	-0.0518	0.5954
Aestuariivirga	0.318152	0.0130798	0.125116	0.580258	Aestuariivirga	-0.1041	0.2168	-0.0229	0.7922		Pseudanabaena_A07	0.772394	1.77636e-15	0.253507	0.0316611	Pseudanabaena_A07	0.5585	0.001	-0.007	0.961
Rhodospirillaceae_bacterium	0.737805	2.13264e-08	0.0954207	0.786158	Rhodospirillaceae_bacterium	0.2602	0.006	-0.1888	0.045		Pseudanabaena_A06	0.764328	5.77316e-15	0.248644	0.0351969	Pseudanabaena_A06	0.5681	0.001	0.0139	0.8911
Gemmatimonas	0.670058	2.13264e-08	0.176494	0.280667	Gemmatimonas	0.211	0.033	-0.1949	0.041		Rhodobacter_A42	0.598338	2.84579e-08	0.228861	0.0531484	Rhodobacter_A42	0.0965	0.3277	-0.0261	0.7952
Myxococcaceae_bacterium	0.517932	1.0912e-05	0.111957	0.671202	Myxococcaceae_bacterium	-0.1428	0.0639	-0.1657	0.03		Rhodobacter_A40	0.67306	9.37672e-11	0.391244	0.000678176	Rhodobacter_A40	0.186	0.05	0.0927	0.3297
Azospirillum	0.350049	0.00567234	0.549871	1.54626e-06	Azospirillum	-0.1755	0.0749	0.3154	0.002		Rhodobacter_A35	0.578	1.0575e-07	0.224323	0.0581781	Rhodobacter_A35	-0.0023	0.984	-0.0248	0.7662
Burkholderiales_bacterium_1	0.279089	0.0335552	0.186542	0.236177	Burkholderiales_bacterium_1	-0.2406	0.001	-0.0101	0.8921		Rhodocyclaceae_bacterium_A13	0.783983	4.44089e-16	0.114726	0.337249	Rhodocyclaceae_bacterium_A13	0.5008	0.001	-0.1459	0.1479
Phycisphaerales_bacterium	0.159134	0.369183	0.302978	0.0190177	Phycisphaerales_bacterium	-0.2664	0.008	0.0832	0.3706		Cytophagales_bacterium_A04	0.674393	8.34182e-11	0.154187	0.195953	Cytophagales_bacterium_A04	0.2809	0.01	-0.1188	0.2507
Bacteroidetes_bacterium	0.529006	5.7512e-06	0.5846	1.48053e-07	Bacteroidetes_bacterium	0.0138	0.8891	0.3441	0.004		Cytophagales_bacterium_A05	0.624578	4.54327e-09	0.0596603	0.618612	Cytophagales_bacterium_A05	0.2181	0.049	-0.2243	0.03
Brevundimonas	0.378843	0.00248516	0.215553	0.135968	Brevundimonas	-0.2275	0.002	-0.0452	0.4915		Cytophagales_bacterium_A10	0.528813	1.7961e-06	0.263238	0.0254753	Cytophagales_bacterium_A10	0.053	0.5704	-0.0255	0.7752
Thalassospira	0.352074	0.00536501	0.18954	0.223889	Thalassospira	-0.2375	0.001	-0.0784	0.1748		Methylobacterium_A31	0.686376	2.83449e-11	0.348906	0.00266673	Methylobacterium_A31	0.0261	0.7832	0.0401	0.6703
Curvibacter	0.62681	2.13264e-08	0.273204	0.038466	Curvibacter	0.1887	0.044	-0.039	0.7003		Methylobacterium_A30	0.685477	3.07909e-11	0.255753	0.0301317	Methylobacterium_A30	0.0283	0.7722	-0.0742	0.3966
Flavobacterium	0.542834	2.44016e-06	0.0956215	0.784789	Flavobacterium	-0.0513	0.5425	-0.138	0.0919		Methylobacterium_A32	0.66428	1.99658e-10	0.252109	0.0326454	Methylobacterium_A32	0.1417	0.1409	-0.0363	0.7173
Bacteroidetes_bacterium_1	0.295719	0.0226548	0.0329966	1	Bacteroidetes_bacterium_1	-0.2542	0.001	-0.0887	0.01		Chitinophagaceae_bacterium_A08	0.792937	0	0.24191	0.0406321	Chitinophagaceae_bacterium_A08	0.5346	0.001	0.0466	0.6763
Telmatospirillum	0.282186	0.0312122	0.507265	1.93689e-05	Telmatospirillum	-0.245	0.01	0.2092	0.019		Burkholderia_A55	-0.163995	0.168658	0.215378	0.0692254	Burkholderia_A55	-0.5324	0.001	0.0329	0.7243
Alphaproteobacteria_bacterium	0.491529	4.18924e-05	0.127957	0.561084	Alphaproteobacteria_bacterium	-0.2029	0.001	-0.1279	0.016		Burkholderiales_bacterium_A12	0.652102	5.46801e-10	0.472516	2.77904e-05	Burkholderiales_bacterium_A12	0.2753	0.006	0.3143	0.009
Silvanigrellales_bacterium	0.409798	0.000942204	0.0481962	1	Silvanigrellales_bacterium	-0.1562	0.014	-0.1457	0.031		Burkholderiales_bacterium_A66	0.657957	3.38819e-10	0.232462	0.049415	Burkholderiales_bacterium_A66	0.2867	0.005	-0.008	0.9361
											Burkholderiales_bacterium_A58	0.426754	0.000185335	0.194029	0.10244	Burkholderiales_bacterium_A58	-0.2669	0.001	-0.0531	0.2857
											Rubrivivax_A71	0.753645	2.17604e-14	0.27113	0.0212405	Rubrivivax_A71	0.3757	0.001	-0.0395	0.7183
											Rubrivivax_A74	0.440724	0.000106828	0.35964	0.00191726	Rubrivivax_A74	-0.1822	0.038	0.0049	0.9461
											Aquidulcibacter_A14B	0.48948	1.28034e-05	0.332349	0.00434077	Aquidulcibacter_A14B	-0.0372	0.7333	0.096	0.3487
											Aquidulcibacter_A14C	0.616965	7.87288e-09	0.21957	0.0638545	Aquidulcibacter_A14C	-0.1103	0.1758	-0.0935	0.2408
											Acidobacteriaceae_bacterium_A36	0.130076	0.276132	0.509141	4.9454e-06	Acidobacteriaceae_bacterium_A36	-0.3191	0.002	0.2565	0.007
											Acidobacteriaceae_bacterium_A52	0.358516	0.0019857	0.204669	0.0846022	Acidobacteriaceae_bacterium_A52	-0.2745	0.001	-0.022	0.7742
											Methylocystis_A33	0.442914	9.77747e-05	-0.0511915	0.669341	Methylocystis_A33	-0.1128	0.1548	-0.2109	0.006
											Aestuariivirga_A41	0.150973	0.205549	0.111558	0.350846	Aestuariivirga_A41	-0.2305	0.005	0.0142	0.8711
											Aestuariivirga_A47	0.0228199	0.849098	-0.00920553	0.938826	Aestuariivirga_A47	-0.3275	0.001	-0.0825	0.0519
											Aestuariivirga_A45	0.438705	0.000115858	0.158883	0.182513	Aestuariivirga_A45	-0.2074	0.002	-0.1158	0.0699
											Rhodospirillaceae_bacterium_A15	0.737805	1.43441e-13	0.0954207	0.425264	Rhodospirillaceae_bacterium_A15	0.2641	0.015	-0.1551	0.1409
											Gemmatimonas_A63	0.670058	1.21762e-10	0.176494	0.138058	Gemmatimonas_A63	0.1892	0.0679	-0.138	0.1738
											Myxococcaceae_bacterium_A73	0.517932	3.16984e-06	0.111957	0.349113	Myxococcaceae_bacterium_A73	-0.2033	0.017	-0.163	0.026
											Azospirillum_A49	0.350049	0.00257602	0.549871	5.64608e-07	Azospirillum_A49	-0.175	0.0939	0.3171	0.003
											Burkholderiales_bacterium_A76	0.279089	0.0175927	0.186542	0.116655	Burkholderiales_bacterium_A76	-0.2741	0.003	-0.0031	0.968
											Phycisphaerales_bacterium_A75	-0.122234	0.306365	0.173236	0.145597	Phycisphaerales_bacterium_A75	-0.4321	0.001	0.0444	0.5594
											Phycisphaerales_bacterium_A67	0.3673	0.00150447	0.278212	0.017966	Phycisphaerales_bacterium_A67	-0.1832	0.017	-0.0102	0.8921
											Bacteroidetes_bacterium_A01	0.529006	1.77781e-06	0.5846	6.97514e-08	Bacteroidetes_bacterium_A01	0.0474	0.6304	0.363	0.001
											Brevundimonas_A46	0.378843	0.00103232	0.215553	0.0689936	Brevundimonas_A46	-0.2601	0.001	-0.0238	0.7303
											Thalassospira_A14	0.352074	0.00242207	0.18954	0.110792	Thalassospira_A14	-0.231	0.001	-0.0612	0.3177
											Curvibacter_A37	0.62681	3.85636e-09	0.273204	0.0202326	Curvibacter_A37	0.1673	0.0829	-0.0108	0.9251
											Flavobacterium_A02	0.542834	8.38515e-07	0.0956215	0.424285	Flavobacterium_A02	-0.0577	0.4805	-0.1149	0.1788
											Bacteroidetes_bacterium_A11	0.295719	0.011668	0.0329966	0.783193	Bacteroidetes_bacterium_A11	-0.3254	0.001	-0.1013	0.002
											Telmatospirillum_A48	0.282186	0.0163258	0.507265	5.42917e-06	Telmatospirillum_A48	-0.2799	0.003	0.2166	0.024
											Alphaproteobacteria_bacterium_A29	0.491529	1.1627e-05	0.127957	0.284098	Alphaproteobacteria_bacterium_A29	-0.2453	0.001	-0.1162	0.035
											Silvanigrellales_bacterium_A16	0.409798	0.000350555	0.0481962	0.687659	Silvanigrellales_bacterium_A16	-0.2323	0.002	-0.1353	0.0519
