## Supplementary material for "Single-colony sequencing reveals phylosymbiosis, co-phylogeny, and horizontal gene transfer between the cyanobacterium *Microcystis* and its microbiome": Table S8

### Sheet: HGT
Table S8. Gene families involved in HGT using Metachip.
Species_Donor	Gene_1_ID_Donor	Species_Recipient	Gene_2_ID_Recipient	Identity	AB species	Present in previous HGT analysis	Roary_ID_In_Microcystis	Blastp Annotation	EggNog Annotation
Cytophagales bacterium	M002S1sp3A10	Microcystis	M007S1GM	100	Cytophagales bacterium	Yes	M007S1_04021
Microcystis	M158S2GM	Pseudanabaena	M007S1sp1A06	100	Pseudanabaena	Yes	M158S2_03648
Microcystis	M015S1GM	Thalassospira	M158S2sp1A14	100	Thalassospira	No	M015S1_02346
Burkholderiales bacterium	M099S2sp1A12	Microcystis	M034S1GM	100	Burkholderiales bacterium	Yes	M034S1_02421
Burkholderiales bacterium	M042S1sp1A12	Microcystis	M020S1GM	100	Burkholderiales bacterium	Yes	M020S1_01374
Pseudanabaena	M046S1sp1A06	Microcystis	M34BS1GM	100	Pseudanabaena	No	M34BS1_01105
Chitinophagaceae bacterium	M046S1sp1A08	Microcystis	M065S1GM	100	Chitinophagaceae bacterium	No	M065S1_01467	PH domain-containing protein [Polaribacter irgensii]	Bacterial PH domain
Chitinophagaceae bacterium	M046S1sp1A08	Microcystis	M065S1GM	100	Chitinophagaceae bacterium	Yes	M065S1_02071	RNA polymerase sigma factor [Flavobacterium cyanobacteriorum]	Helix-turn-helix domain
Thalassospira	M158S2sp1A14	Microcystis	M048S1GM	99.415	Thalassospira	No	M048S1_03749	hypothetical protein [Achromobacter ruhlandii]
Microcystis	M049S1GM	Burkholderiales bacterium	M099S2sp1A12	100	Burkholderiales bacterium	Yes	M049S1_00955
Microcystis	M04BS1GM	Pseudanabaena	M114S2sp2A07	98.473	Pseudanabaena	Yes	M04BS1_00639
Microcystis	M04BS1GM	Pseudanabaena	M114S2sp2A07	96.889	Pseudanabaena	No	M04BS1_01617	hypothetical protein [Microcystis aeruginosa]
Pseudanabaena	M051S1sp1A06	Microcystis	M162S2GM	99.9	Pseudanabaena	Yes	M162S2_00756	CRISPR-associated endonuclease Cas1 [Pseudanabaena sp. PCC 6802]	CRISPR (clustered regularly interspaced short palindromic repeat)
Microcystis	M061S2GM	Pseudanabaena	M037S2sp2A07	94.51	Pseudanabaena	No	M061S2_01913	cadmium resistance transporter [Microcystis aeruginosa]	PFAM cadmium resistance transporter
Microcystis	M061S2GM	Pseudanabaena	M007S1sp1A06	99.238	Pseudanabaena	Yes	M061S2_03722	DUF4070 domain-containing protein [Microcystis aeruginosa K13-06]	PFAM Radical SAM superfamily
Microcystis	M34BS1GM	Pseudanabaena	M065S1sp2A07	100	Pseudanabaena	No	M34BS1_01105
Burkholderiales bacterium	M076S1sp1A12	Microcystis	M015S1GM	100	Burkholderiales bacterium	Yes	M015S1_04132
Microcystis	M034S1GM	Burkholderiales bacterium	M095S1sp1A12	100	Burkholderiales bacterium	Yes	M034S1_02404
Burkholderiales bacterium	M095S1sp1A12	Microcystis	M034S1GM	100	Burkholderiales bacterium	No	M034S1_02403
Microcystis	M034S1GM	Burkholderiales bacterium	M095S1sp1A12	100	Burkholderiales bacterium	Yes	M034S1_02402	hypothetical protein [Achromobacter ruhlandii]
Burkholderiales bacterium	M099S2sp1A12	Microcystis	M034S1GM	100	Burkholderiales bacterium	Yes	M034S1_02422
Pseudanabaena	M109S1sp1A06	Microcystis	M018S1GM	98.385	Pseudanabaena	No	M018S1_02612	Rpn family recombination-promoting nuclease/putative transposase [Pseudanabaena sp. BC1403]	transposase or invertase
Pseudanabaena	M109S1sp1A06	Microcystis	M113S1GM	100	Pseudanabaena	Yes	M113S1_03000	DUF697 domain-containing protein [Microcystis aeruginosa W13-16]	protein domain associated with
Pseudanabaena	M109S1sp1A06	Microcystis	M058S1GM	98.869	Pseudanabaena	No	M058S1_01183	insulinase family protein [Pseudanabaena sp. SR411]	Belongs to the peptidase M16 family
Pseudanabaena	M110S1sp2A07	Microcystis	M112S1GM	100	Pseudanabaena	Yes	M112S1_01464	type II toxin-antitoxin system PemK/MazF family toxin [Microcystis aeruginosa W13-16]	Toxic component of a toxin-antitoxin (TA) module
Pseudanabaena	M110S1sp2A07	Microcystis	M112S1GM	100	Pseudanabaena	Yes	M112S1_01465	AbrB/MazE/SpoVT family DNA-binding domain-containing protein [Microcystis aeruginosa W13-16]
Pseudanabaena	M165S2sp1A06	Microcystis	M112S1GM	87.912	Pseudanabaena	No	M112S1_01510
Microcystis	M112S1GM	Pseudanabaena	M110S1sp2A07	99.502	Pseudanabaena	Yes	M112S1_04317	hypothetical protein [Microcystis aeruginosa W13-16]
Microcystis	M112S2GM	Pseudanabaena	M051S1sp2A07	100	Pseudanabaena	Yes	M112S2_02139	hypothetical protein EWV67_21585 [Microcystis sp. M_QC_C_20170808_M2Col]	calcium- and calmodulin-responsive adenylate cyclase activity
Pseudanabaena	M110S1sp2A07	Microcystis	M113S1GM	99.713	Pseudanabaena	Yes	M113S1_00783	DUF2252 domain-containing protein [Microcystis aeruginosa S11-05]	Uncharacterized protein conserved in bacteria (DUF2252)
Cytophagales bacterium	M151S2sp2A05	Microcystis	M113S1GM	100	Cytophagales bacterium	Yes	M113S1_02811	hypothetical protein [Microcystis aeruginosa LL13-06]
Microcystis	M113S1GM	Pseudanabaena	M151S2sp2A07	100	Pseudanabaena	Yes	M113S1_04040	UPF0175 family protein [Microcystis aeruginosa W13-16]	Uncharacterised protein family (UPF0175)
Microcystis	M158S2GM	Pseudanabaena	M165S2sp1A06	100	Pseudanabaena	Yes	M158S2_04172	hypothetical protein [Pseudanabaena sp. 'Roaring Creek']
Pseudanabaena	M165S2sp1A06	Microcystis	M158S2GM	100	Pseudanabaena	Yes	M158S2_03107	PIN domain-containing protein [Pseudanabaena biceps]	ribonuclease activity
Pseudanabaena	M165S2sp1A06	Microcystis	M009S1GM	100	Pseudanabaena	Yes	M009S1_00252
Microcystis	M169S2GM	Pseudanabaena	M114S2sp2A07	99.588	Pseudanabaena	Yes	M169S2_03227
Thalassospira	M166S2sp1A14B	Microcystis	M169S2GM	97.494	Thalassospira	No	M169S2_03722
Microcystis	M176S2GM	Pseudanabaena	M172S2sp2A07	100	Pseudanabaena	Yes	M176S2_01668	MULTISPECIES: hypothetical protein [Microcystis]
Pseudanabaena	M179S2sp2A07	Microcystis	M007S1GM	100	Pseudanabaena	No	M007S1_00545	CRISPR-associated endoribonuclease Cas6 [Microcystis sp. M_QC_C_20170808_M9Col]	TIGRFAM CRISPR-associated endoribonuclease Cas6
Pseudanabaena	M152S2sp2A07	Microcystis	M31BS1GM	97.222	Pseudanabaena	No	M31BS1_00402
Microcystis	M31BS1GM	Burkholderiales bacterium	M042S1sp1A12	98.942	Burkholderiales bacterium	Yes	M31BS1_03237
Flavobacterium_A02	M144S2sp1A02	Microcystis	M31BS1GM	98.98	Flavobacterium_A02	No	M31BS1_03761
Microcystis	M31BS1GM	Pseudanabaena	M051S1sp2A07	98.775	Pseudanabaena	Yes	M31BS1_03823	ferredoxin [Microcystis aeruginosa]	Ferredoxin
Microcystis	M31BS1GM	Pseudanabaena	M051S1sp2A07	98.966	Pseudanabaena	Yes	M31BS1_03824	MULTISPECIES: DUF1257 domain-containing protein [Microcystis]	Alternative locus ID
Burkholderiales bacterium	M011S1sp1A12	Microcystis	M035S1GM	100	Burkholderiales bacterium	Yes	M035S1_04064	CRISPR-associated endoribonuclease Cas6 [Microcystis sp. M_QC_C_20170808_M9Col]	TIGRFAM CRISPR-associated endoribonuclease Cas6
Microcystis	M034S1GM	Burkholderiales bacterium	M099S2sp1A12	100	Burkholderiales bacterium	Yes	M034S1_02362
						31
