## Supplementary material for "Single-colony sequencing reveals phylosymbiosis, co-phylogeny, and horizontal gene transfer between the cyanobacterium *Microcystis* and its microbiome": Table S9

### Sheet: Enrichment
Table S9. KEGG modules present in AB.
Genus	Prevalence Quebec	Prevalence Brazil	Brazil+Quebec	Anoxygenic photosystem II	Cytochrome c oxidase, cbb3-type	ChvG-ChvI (acidity sensing) two-component regulatory system	AlgE-type Mannuronan C-5-Epimerase transport system	Fumarate reductase, prokaryotes	Tungstate transport system	Phosphonate transport system	NtrY-NtrX (nitrogen regulation) two-component regulatory system	Manganese/zinc/iron transport system	Heme transport system	Benzoate degradation, cyclohexanecarboxylic acid =>pimeloyl-CoA	Thiosulfate oxidation by SOX complex, thiosulfate => sulfate	F420 biosynthesis	alpha-Hemolysin/cyclolysin transport system	CckA-CtrA/CpdR (cell cycle control) two-component regulatory system	PleC-PleD (cell fate control) two-component regulatory system	BaeS-BaeR (envelope stress response) two-component regulatory system	Propanoyl-CoA metabolism, propanoyl-CoA => succinyl-CoA	ADP-L-glycero-D-manno-heptose biosynthesis	Multidrug resistance, efflux pump VexEF-TolC	FlrB-FlrC (polar flagellar synthesis) two-component regulatory system	Adhesin protein transport system	Glycerol transport system	Rhamnose transport system	D-Xylose transport system	Fructose transport system	Putative thiamine transport system	Thiamine transport system	Putative xylitol transport system	alpha-Glucoside transport system	Glutathione biosynthesis, glutamate => glutathione	Putative chitobiose transport system	Sodium transport system	CheA-CheYBV (chemotaxis) two-component regulatory system	PilS-PilR (type 4 fimbriae synthesis) two-component regulatory system	DegS-DegU (multicellular behavior control) two-component regulatory system	Copper-processing system	Multidrug resistance, efflux pump EmrAB	VicK-VicR (cell wall metabolism) two-component regulatory system	D-Galacturonate degradation (bacteria), D-galacturonate => pyruvate + D-glyceraldehyde 3P	Putrescine transport system (NO)	Benzoate degradation, benzoate => catechol / methylbenzoate => methylcatechol (NO)	Arginine/ornithine transport system	Genus
Roseomonas	60	17	77	1	1	1	1	1	1	1	1	1	1	1	1	1	1	0	0	0	0	0	0	0	0	0	0	0	0	0	0	0	0	1	0	0	0	0	0	0	0	0	0	1	0	0	Roseomonas
Phenylobacterium	56	24	80	0	1	1	0	0	0	1	1	0	1	0	0	0	0	1	1	1	1	1	1	0	0	0	0	0	0	0	0	0	0	0	0	0	0	0	0	0	0	0	0	1	0	0	Phenylobacterium
Pseudanabaena	36	11	47	0	0	0	0	0	0	0	0	0	0	0	0	0	0	0	0	0	0	0	0	0	0	0	0	0	0	0	0	0	0	0	0	0	0	0	0	0	0	0	0	0	0	0	Pseudanabaena
Rhodocyclaceae_bacterium	43	0	43	1	1	0	0	1	1	1	1	0	1	0	1	1	1	0	0	1	0	0	0	1	1	0	0	0	0	0	0	0	0	1	0	0	1	1	0	0	0	0	0	1	0	0	Rhodocyclaceae_bacterium
Rhodobacter	29	22	51	1	1	1	0	0	0	1	1	1	1	0	0	0	1	0	0	0	1	0	1	0	0	1	1	1	1	1	1	1	1	0	0	0	0	0	0	0	0	0	0	1	0	0	Rhodobacter
Methylobacterium	25	23	48	1	1	1	0	0	1	1	1	0	1	0	1	0	0	1	0	0	1	0	1	0	0	0	0	1	0	0	0	0	0	1	0	0	0	0	0	0	0	0	1	1	1	1	Methylobacterium
Rhodocyclaceae_bacterium_1	28	6	34	1	1	0	0	0	1	1	1	0	1	0	1	0	0	0	0	0	0	0	0	0	0	0	0	0	0	0	0	0	0	0	1	1	1	1	0	0	0	0	0	0	0	1	Rhodocyclaceae_bacterium_1
Cytophagales_bacterium	25	0	25	0	0	0	0	0	0	0	0	0	1	0	0	0	0	0	0	0	1	0	0	0	0	0	0	0	0	0	0	0	0	0	0	0	0	0	1	1	0	0	0	0	0	0	Cytophagales_bacterium
Chitinophagaceae_bacterium	21	8	29	0	0	0	0	0	0	0	0	0	1	0	0	0	0	0	0	0	0	0	0	0	0	0	0	0	0	0	0	0	0	0	0	0	0	0	0	1	1	1	1	0	0	0	Chitinophagaceae_bacterium
Burkholderiales_bacterium_2	20	0	20	0	1	0	0	0	0	1	0	0	0	0	0	0	1	0	0	0	0	0	0	0	1	0	0	0	0	0	0	0	0	0	0	0	0	1	0	0	0	0	0	0	0	0	Burkholderiales_bacterium_2
Burkholderiales_bacterium	18	0	18	1	1	0	0	1	0	1	0	0	1	0	0	0	0	0	0	0	0	0	0	0	0	0	0	0	0	0	0	0	0	0	0	1	0	1	0	0	0	0	0	0	0	0	Burkholderiales_bacterium
Rubrivivax	8	0	8	1	1	0	0	0	0	1	0	0	1	0	1	0	1	0	0	1	0	0	0	0	1	0	0	0	0	0	0	0	0	0	0	1	0	1	0	0	0	0	0	1	0	1	Rubrivivax
Aquidulcibacter	6	0	6	1	0	1	0	0	0	1	1	0	1	0	0	0	0	1	0	0	1	0	0	1	0	0	0	0	0	0	0	0	0	0	0	0	0	0	0	0	0	0	1	1	0	0	Aquidulcibacter
Acidobacteriaceae_bacterium	5	0	5	0	0	0	0	0	0	0	1	0	1	0	0	0	0	0	0	0	0	0	0	0	0	0	0	0	0	0	0	0	0	0	0	1	0	1	0	0	0	0	1	1	0	0	Acidobacteriaceae_bacterium
Rhodospirillaceae_bacterium	4	0	4	0	0	1	0	0	0	0	1	0	0	0	0	0	0	0	0	0	0	0	0	0	0	0	0	0	0	0	0	0	0	0	0	0	0	0	0	0	0	0	0	0	0	0	Rhodospirillaceae_bacterium
Gemmatimonas	4	1	5	1	1	0	0	0	0	0	0	0	1	0	0	0	0	0	0	0	1	0	0	0	0	0	0	0	1	0	0	0	0	0	0	0	0	1	0	0	0	0	0	0	0	0	Gemmatimonas
Myxococcaceae_bacterium	4	0	4	0	0	0	0	0	0	0	0	0	1	0	0	0	0	0	0	1	0	0	0	0	0	0	0	0	0	0	0	0	0	0	0	0	0	1	0	0	0	0	0	0	0	0	Myxococcaceae_bacterium
Methylocystis	4	0	4	1	1	1	0	0	1	1	1	0	1	0	1	0	1	1	1	0	1	0	0	0	1	0	0	0	0	0	0	0	0	0	0	0	0	0	0	0	0	0	1	1	0	1	Methylocystis
Aestuariivirga	4	0	4	1	1	1	0	0	0	1	1	0	1	0	0	0	0	1	0	0	1	0	0	0	0	1	1	1	1	1	1	0	0	0	0	0	0	0	0	0	1	0	1	1	0	0	Aestuariivirga
Azospirillum	3	0	3	1	0	1	0	1	1	1	1	0	1	0	1	0	0	0	1	0	1	0	0	0	0	0	0	1	0	1	0	0	0	0	0	0	0	0	0	0	0	0	0	1	0	0	Azospirillum
Burkholderiales_bacterium_1	3	0	3	1	1	0	0	0	1	1	0	0	1	1	1	0	0	0	0	0	0	0	0	0	0	0	0	0	0	0	0	0	0	0	0	0	1	0	0	0	0	0	0	1	0	0	Burkholderiales_bacterium_1
Phycisphaerales_bacterium	3	0	3	0	0	0	0	0	0	0	0	1	0	0	1	0	0	0	0	0	0	0	0	0	0	0	0	0	0	0	0	0	0	0	1	0	0	0	0	0	0	0	0	0	0	0	Phycisphaerales_bacterium
Curvibacter	2	0	2	1	1	0	0	0	1	0	0	0	0	0	1	0	0	0	0	0	0	0	0	0	0	0	0	0	0	0	0	0	0	0	0	0	0	1	0	0	0	0	0	0	0	0	Curvibacter
Bacteroidetes_bacterium	2	0	2	0	0	0	0	0	0	0	0	0	0	0	0	0	0	0	0	0	1	0	0	0	0	0	0	0	0	0	0	0	0	0	0	0	0	0	0	0	0	0	0	0	0	0	Bacteroidetes_bacterium
Thalassospira	2	0	2	0	0	0	0	0	0	0	0	0	0	0	0	0	0	0	0	0	0	0	0	0	0	0	0	0	0	0	0	0	0	0	0	0	0	0	0	0	0	0	0	0	0	0	Thalassospira
Brevundimonas	2	0	2	1	0	1	0	0	0	1	0	0	1	0	0	0	0	1	0	0	0	0	0	0	0	0	0	0	0	0	0	0	0	0	0	0	0	0	0	0	0	0	1	0	0	0	Brevundimonas
Flavobacterium	1	0	1	0	0	0	0	0	0	0		0	0	0	0	0	0	0	0	0	1	0	0	0	0	0	0	0	0	0	0	0	0	0	0	0	0	0	0	0	0	0	0	0	0	0	Flavobacterium
Alphaproteobacteria_bacterium	1	0	1	0	0	0	0	0	0	0	0	0	0	0	0	0	0	0	0	0	0	0	0	0	0	0	0	0	0	0	0	0	0	0	0	0	0	0	0	0	0	0	0	0	0	0	Alphaproteobacteria_bacterium
Silvanigrellales_bacterium	1	0	1	0	0	0	0	0	0	1		1	1	0	0	0	0	0	0	0	1	0	0	0	0	0	0	1	0	0	0	0	0	0	0	0	1	0	0	0	0	0	0	1	0	0	Silvanigrellales_bacterium
Bacteroidetes_bacterium_1	1	0	1	0	0	0	0	0	0	0	0	0	1	0	0	0	0	0	0	0	1	1	0	0	0	0	0	0	0	0	0	0	0	0	0	0	0	0	0	0	0	0	0	0	0	0	Bacteroidetes_bacterium_1
Telmatospirillum	1	0	1	1	0	1	0	1	1	1	1	0	1	0	1	0	0	1	0	0	1	1	0	0	0	0	0	1	0	1	0	0	0	0	0	0	1	0	0	0	0	0	0	1	0	0	Telmatospirillum
Rubrobacter	0	5	5	0	0	0	0	0	0	0	0	0	0	0	0	1	0	0	0	0	0	0	0	0	0	0	0	0	0	0	0	0	0	0	0	0	0	0	0	0	0	0	0	0	0	0	Rubrobacter
Bradyrhizobium	0	14	14	0	0	1	0	0	0	1	1	0	1	0	1	0	0	1	1	0	1	0	0	0	1	1	0	0	0	0	0	0	0	0	0	0	0	0	0	0	0	0	0	1	0	0	Bradyrhizobium
Alphaproteobacteria_bacterium_A70	0	2	2	0	0	0	0	0	0	0	1	0	1	0	0	1	0	1	0	0	0	0	0	0	1	0	0	0	0	0	0	0	0	0	0	0	0	0	0	0	0	0	0	0	0	0	Alphaproteobacteria_bacterium_A70
Cupriavidus	0	9	9	0	1	0	0	0	0	0	0	0		0	1	0	0	0	0	0	0	0	0	0	0	1	0	0	0	0	0	0	0	0	0	0	1	1	0	0	1	0	0	0	1	0	Cupriavidus
