## Supplementary material for "Single-colony sequencing reveals phylosymbiosis, co-phylogeny, and horizontal gene transfer between the cyanobacterium *Microcystis* and its microbiome": Table S12

### Sheet: References
Table S12. Reference genomes.
Long Genome ID	Short Genome ID	Geographical origin		GenBank assembly accession	RefSeq sequence
Ma_CACIAM03_Brazil_UG	CACIAM03	Brazil	NCBI reference	GCA_001706385.1	MCIH00000000.1
Ma_CHAOHU1326_China_UG	HU1326	China	NCBI reference	GCA_001895325.1	MOLZ01000001.1
Ma_DIANCHI905_China_UG	CHI905	China	NCBI reference	GCA_000332585.1	AOCI00000000.1
Ma_KW_SKorea_UG	KW	Skorea	NCBI reference	GCA_002025445.1	MVGR00000000.1
Ma_NaRes975_China_UG	NaRes975	China	NCBI reference	GCA_001885655.1	MOLN00000000.1
Ma_NIES2481_Japan_CG	NIES2481	Japan	NCBI reference	GCA_001704955.2	NZ_CP012375.1
Ma_NIES2549_Japan_CG	NIES2549	Japan	NCBI reference	GCA_000981785.2	NZ_CP011304.1
Ma_NIES44_Japan_UG	NIES44	Japan	NCBI reference	GCA_000787675.1	BBPA00000000.1
Ma_NIES843_Japan_CG	NIES843	Japan	NCBI reference	GCA_000010625.1	NC_010296.1
Ma_NIES88_Japan_UG	NIES88	Japan	NCBI reference	GCA_001578075.1	JXYX00000000.1
Ma_NIES98_Japan_UG	NIES98	Japan	NCBI reference	GCA_001725075.1	MDZH00000000.1
Ma_PCC7005_USA_UG	PCC7005	USA	NCBI reference	GCA_000599945.1	AQPY00000000.1
Ma_PCC7806SL_Netherlands_CG	PCC7806SL	Netherlands	NCBI reference	GCA_002095975.1	NZ_CP020771.1
Ma_PCC7941_Canada_UG	PCC7941	Canada	NCBI reference	GCA_000312205.1	CAIK00000000.1
Ma_PCC9432_Canada_UG	PCC9432	Canada	NCBI reference	GCA_000307995.2	GCA_000307995.2
Ma_PCC9443_Africa_UG	PCC9443	Africa	NCBI reference	GCA_000312185.1	CAIJ00000000.1
Ma_PCC9701_France_UG	PCC9701	France	NCBI reference	GCA_000312285.1	CAIQ00000000.1
Ma_PCC9717_France_UG	PCC9717	France	NCBI reference	GCA_000312165.1	CAII00000000.1
Ma_PCC9806_USA_UG	PCC9806	USA	NCBI reference	GCA_000312725.1	CAIL00000000.1
Ma_PCC9807_Africa_UG	PCC9807	Africa	NCBI reference	GCA_000312225.1	CAIM00000000.1
Ma_PCC9808_Australia_UG	PCC9808	Australia	NCBI reference	GCA_000312245.1	CAIN00000000.1
Ma_PCC9809_USA_UG	PCC9809	USA	NCBI reference	GCA_000312265.1	CAIO00000000.1
Ma_SPC777_Brazil_UG	SPC777	Brazil	NCBI reference	GCA_000412595.1	ASZQ00000000.1
Ma_TAIHU98_China_UG	TAIHU98	China	NCBI reference	GCA_000330925.1	ANKQ00000000.1
Mp_FACHB1757_China_CG	FACHB1757	China	NCBI reference	GCA_001264245.1	NZ_CP011339.1
Msp_T14_Thailand_UG	T14	Thailand	NCBI reference	GCA_000297435.1	CAIP00000000.1
Ma_1130S32_Japan_UG	1130S32	Japan	NCBI reference	GCA_007990565.1	BHVU01000001.1
Ma_DA14_China_UG	DA14	China	NCBI reference	GCA_000010625.1	QQWE01000012.1
Ma_FACHB524_China_UG	FACHB524	China	NCBI reference	GCA_003730145.1	RJVW01000001.1
Ma_FCY26_SKorea_UG	FCY26	SKorea	NCBI reference	GCA_002202315.1	AJHB01000001.1
Ma_FCY27_SKorea_UG	FCY27	SKorea	NCBI reference	GCA_002196405.1	AJUS01000001.1
Ma_FCY28_SKorea_UG	FCY28	SKorea	NCBI reference	GCA_002196425.1	AJUT01000001.1
Ma_LE3_USA_UG	LE3	USA	NCBI reference	GCA_002282945.1	MTBS01000001.1
Ma_NIES1211_Japan_UG	NIES1211	Japan	NCBI reference	GCA_003206625.1	BEIV01000001.1
Ma_NIES298_Japan_UG	NIES298	Japan	NCBI reference	GCA_002897275.1	BEIU01000001.1
Ma_NIES4285_Japan_UG	NIES4285	Japan	NCBI reference	GCA_004305995.1	BIFY01000001.1
Ma_NIES87_Japan_UG	NIES87	Japan	NCBI reference	GCA_002933835.1	BFAC01000001.1
Ma_Sj_Japan_UG	Sj	Japan	NCBI reference	GCA_003206555.1	BDSG01000001.1
Ma_TA09_China_UG	TA09	China	NCBI reference	GCA_003388685.1	QQWA01000001.1
Mf_DF17_China_UG	DF17	China	NCBI reference	GCA_003389435.1	QQWB01000008.1
Mf_TF09_China_UG	TF09	China	NCBI reference	GCA_003390815.1	QQWC01000006.1
Msp_0824_Japan_UG	824	Japan	NCBI reference	GCA_003112475.1	BDSM01000001.1
Msp_LSC1302_Canada_UG	LSC1302	Canada	NCBI reference	GCA_002282935.1	MTBT01000001.1
Msp_MC19_SKorea_CG	MC19	SKorea	NCBI reference	GCA_003019735.1	CP020664.1
Mv_NIES102_Japan_CG	NIES102	Japan	NCBI reference	GCA_003945305.1	AP019314.1
Mw_LSC1301_USA_UG	LSC1301	USA	NCBI reference	GCA_002282955.1	MTBU01000001.1
Mw_TW10_China_UG	TW10	China	NCBI reference	GCA_003386495.1	QQWD01000001.1
M_OC_Ca_00000000_C217Col	M_OC_Ca_00000000_C217Col	Canada	NCBI reference	GCA_007095585.1	SFBV00000000
Ma_AC_P_19900807_S300	Ma_AC_P_19900807_S300	Canada	NCBI reference	GCA_007095695.1	SFBP00000000
Ma_MB_F_20061100_S19	Ma_MB_F_20061100_S19	Brazil	NCBI reference	GCA_007095755.1	SFBM00000000
Ma_MB_F_20061100_S20	Ma_MB_F_20061100_S20	Brazil	NCBI reference	GCA_007095885.1	SFBG00000000
Ma_MB_S_20031200_S102	Ma_MB_S_20031200_S102	Brazil	NCBI reference	GCA_007095845.1	SFBI00000000
Ma_OC_H_19870700_S124	Ma_OC_H_19870700_S124	Canada	NCBI reference	GCA_007095665.1	SFBR00000000
Ma_OC_LR_19540900_S633	Ma_OC_LR_19540900_S633	Canada	NCBI reference	GCA_007095685.1	SFBQ00000000
Ma_QC_B_20070730_S2	Ma_QC_B_20070730_S2	Canada	NCBI reference	GCA_007095805.1	SFBK00000000
Ma_QC_C_20070703_M131	Ma_QC_C_20070703_M131	Canada	NCBI reference	GCA_007095475.1	SFCA00000000
Ma_QC_C_20070823_S13	Ma_QC_C_20070823_S13	Canada	NCBI reference	GCA_007096015.1	SFBA00000000
Ma_QC_C_20070823_S18D	Ma_QC_C_20070823_S18D	Canada	NCBI reference	GCA_007095605.1	SFBT00000000
Ma_QC_Ca_00000000_S207	Ma_QC_Ca_00000000_S207	Canada	NCBI reference	GCA_007095895.1	SFBF00000000
Ma_QC_Ch_20071001_M135	Ma_QC_Ch_20071001_M135	Canada	NCBI reference	GCA_007095925.1	SFBC00000000
Ma_QC_Ch_20071001_S25	Ma_QC_Ch_20071001_S25	Canada	NCBI reference	GCA_007095935.1	SFBD00000000
Ma_SC_T_19800800_S464	Ma_SC_T_19800800_S464	Canada	NCBI reference	GCA_007095785.1	SFBL00000000
Mf_QC_C_20070823_S10	Mf_QC_C_20070823_S10	canada	NCBI reference	GCA_007096665.1	SFAL00000000
Mf_QC_C_20070823_S20	Mf_QC_C_20070823_S20	Canada	NCBI reference	GCA_007096705.1	SFAI00000000
Mf_WU_F_19750830_S460	Mf_WU_F_19750830_S460	USA	NCBI reference	GCA_007096595.1	SFAN00000000
Mn_MB_F_20050700_S1	Mn_MB_F_20050700_S1	Brazil	NCBI reference	GCA_007096045.1	SFAU00000000
Mp_GB_SS_20050300_S99	Mp_GB_SS_20050300_S99	Brazil	NCBI reference	GCA_007096815.1	SFAE00000000
Mp_MB_F_20051200_S6	Mp_MB_F_20051200_S6	Brazil	NCBI reference	GCA_007096905.1	SFAA00000000
Mp_MB_F_20051200_S9	Mp_MB_F_20051200_S9	Brazil	NCBI reference	GCA_007096865.1	SFAC00000000
Mp_MB_F_20080800_S26	Mp_MB_F_20080800_S26	Brazil	NCBI reference	GCA_007096785.1	SFAG00000000
Msp_OC_L_20101000_S702	Msp_OC_L_20101000_S702	Canada	NCBI reference	GCA_007095705.1	SFBO00000000
Mv_BB_P_19951000_S68	Mv_BB_P_19951000_S68	Brazil	NCBI reference	GCA_007096005.1	SFAY00000000
Mv_BB_P_19951000_S69	Mv_BB_P_19951000_S69	Brazil	NCBI reference	GCA_007096025.1	SFAW00000000
Mw_MB_S_20031200_S109	Mw_MB_S_20031200_S109	Brazil	NCBI reference	GCA_007096585.1	SFAO00000000
Mw_QC_B_20070930_S4	Mw_QC_B_20070930_S4	Canada	NCBI reference	GCA_007096525.1	SFAQ00000000
Mw_QC_S_20081001_S30	Mw_QC_S_20081001_S30	Canada	NCBI reference	GCA_007096535.1	SFAS00000000
BK1102_HLLG_USA_20110808	BK1102	USA	NCBI reference	GCA_009996525.1	SAMN13514176
BS1105_HLLG_USA_20110808	BS1105	USA	NCBI reference	GCA_009996535.1	SAMN13514177
BS1302_HLHG_USA_20110808	BS1302	USA	NCBI reference	GCA_009996485.1	SAMN13514143
BS1310_HLLG_USA_20110808	BS1310	USA	NCBI reference	GCA_009996415.1	SAMN13514167
F1315_HLHG_USA_20130815	F1315	USA	NCBI reference	GCA_009996455.1	SAMN13514165
G1101_LLLG_USA_20110705	G1101	USA	NCBI reference	GCA_009996405.1	SAMN13514161
G1104_LLLG_USA_20110705	G1104	USA	NCBI reference	GCA_009996445.1	SAMN13514163
G1106_LLLG_USA_20110705	G1106	USA	NCBI reference	GCA_009996385.1	SAMN13514162
G1109_LLLG_USA_20110705	G1109	USA	NCBI reference	GCA_009996365.1	SAMN13514182
G1301_LLLG_USA_20130808	G1301	USA	NCBI reference	GCA_009996325.1	SAMN13514150
G1303_LLLG_USA_20130808	G1303	USA	NCBI reference	GCA_009996315.1	SAMN13514151
G1305_LLLG_USA_20130808	G1305	USA	NCBI reference	GCA_009996285.1	SAMN13514170
G1307_LLLG_USA_20130808	G1307	USA	NCBI reference	GCA_009996305.1	SAMN13514154
G1309_LLLG_USA_20130808	G1309	USA	NCBI reference	GCA_009996255.1	SAMN13514155
G1310_LLLG_USA_20130808	G1310	USA	NCBI reference	GCA_009996235.1	SAMN13514152
G1311_LLLG_USA_20130808	G1311	USA	NCBI reference	GCA_009996195.1	SAMN13514153
G1312_LLLG_USA_20130808	G1312	USA	NCBI reference	GCA_009996205.1	SAMN13514149
K1305_HLHG_USA_20130815	K1305	USA	NCBI reference	GCA_009996185.1	SAMN13514137
K1306_HLHG_USA_20130815	K1306	USA	NCBI reference	GCA_009996165.1	SAMN13514139
K1307_HLLG_USA_20130815	K1307	USA	NCBI reference	GCA_009996145.1	SAMN13514164
K1310_HLHG_USA_20130815	K1310	USA	NCBI reference	GCA_009996105.1	SAMN13514138
L11101_HLLG_USA_20110819	L11101	USA	NCBI reference	GCA_009996095.1	SAMN13514174
L211101_HLHG_USA_20110816	L211101	USA	NCBI reference	GCA_009996045.1	SAMN13514158
L21107_HLHG_USA_20110816	L21107	USA	NCBI reference	GCA_009996085.1	SAMN13514157
L21111_HLHG_USA_20110816	L21111	USA	NCBI reference	GCA_009996055.1	SAMN13514175
L31101_HLHG_USA_20110806	L31101	USA	NCBI reference	GCA_009996025.1	SAMN13514179
LE1304_LLLG_USA_20130806	LE1304	USA	NCBI reference	GCA_009995995.1	SAMN13514172
LG1105_HLHG_USA_20110805	LG1105	USA	NCBI reference	GCA_009995965.1	SAMN13514173
LG1303_HLHG_USA_20130814	LG1303	USA	NCBI reference	GCA_009995985.1	SAMN13514141
LG1311_HLHG_USA_20130814	LG1311	USA	NCBI reference	GCA_009995945.1	SAMN13514142
LG1312_HLHG_USA_20130814	LG1312	USA	NCBI reference	GCA_009995925.1	SAMN13514140
LG1313_HLHG_USA_20130814	LG1313	USA	NCBI reference	GCA_009995845.1	SAMN13514166
LL1107_LLLG_USA_20110612	LL1107	USA	NCBI reference	GCA_009995855.1	SAMN13514181
LL1303_LLLG_USA_20130808	LL1303	USA	NCBI reference	GCA_009995885.1	SAMN13514169
LL1306_LLLG_USA_20130808	LL1306	USA	NCBI reference	GCA_009995895.1	SAMN13514148
S1101_HLLG_USA_20110808	S1101	USA	NCBI reference	GCA_009995825.1	SAMN13514159
S1105_HLLG_USA_20110808	S1105	USA	NCBI reference	GCA_009995785.1	SAMN13514178
SX1301_LLLG_USA_20130807	SX1301	USA	NCBI reference	GCA_009995735.1	SAMN13514156
SX1311_LLLG_USA_20130807	SX1311	USA	NCBI reference	GCA_009995725.1	SAMN13514171
W1103_HLHG_USA_20110802	W1103	USA	NCBI reference	GCA_009995775.1	SAMN13514180
W1106_HLHG_USA_20110802	W1106	USA	NCBI reference	GCA_009995765.1	SAMN13514160
W1311_HLHG_USA_20130808	W1311	USA	NCBI reference	GCA_009995705.1	SAMN13514168
W1313_HLLG_USA_20130808	W1313	USA	NCBI reference	GCA_009995685.1	SAMN13514145
W1315_HLLG_USA_20130808	W1315	USA	NCBI reference	GCA_009995645.1	SAMN13514146
W1316_HLLG_USA_20130808	W1316	USA	NCBI reference	GCA_009995625.1	SAMN13514144
W1318_HLLG_USA_20130808	W1318	USA	NCBI reference	GCA_009995635.1	SAMN13514147
